# Transport-driven spatial patterning of glucosinolates structures root microbiome assembly

**DOI:** 10.64898/2026.02.23.707459

**Authors:** Andra-Octavia Roman, Meike Burow, Lioba Rüger, Tonni Grube Andersen

## Abstract

Plant roots actively assemble distinct microbial communities, yet how host chemical traits are organized to structure them remains poorly understood. Glucosinolates are hallmark defense metabolites of Brassicaceae, but their axial distribution in roots and ecological relevance belowground remain largely unknown. Here, we combine spatial metabolite profiling and microbiome analysis in *Arabidopsis thaliana* and the oilseed crop *Camelina sativa* using mutants lacking the glucosinolate transporters GTR1 and GTR2. We find that both species exhibit a conserved, transporter-dependent enrichment of long-chained aliphatic glucosinolates at the root tip, revealing active axial organization of chemical defenses in roots. Using 16S rRNA amplicon-based sequencing, we show that plant species identity is the primary determinant of bacterial community composition. However, disruption of axial glucosinolate distribution significantly alters spatial patterns of microbiome assembly along the root in a species-dependent manner. In *Arabidopsis*, this assembly effect is most pronounced in the rhizosphere, whereas in *Camelina,* root-associated communities were also affected. Together, our findings demonstrate that glucosinolate transport establishes chemical landscapes along the root axis, thereby shaping spatial patterns of microbiome assembly. This identifies spatially structured specialized metabolite allocation as an important mechanism by which plants shape their belowground microbial environment.
