## Supplementary Table 1 for "Transport-driven spatial patterning of glucosinolates structures root microbiome assembly"

### Sheet: fig2_permanova
PERMANOVA results, Fig. 2A
Arabbidopsis thaliana, adonis2(formula = data_asvs_raref ~ region * gt, data = design_matched, permutations = 999)
	Df	SumOfSqs	R2	F	Pr(>F)
region	1	2.868	0.501	30.379	0.001
gt	1	0.141	0.025	1.495	0.17
region:gt	1	0.07	0.012	0.747	0.49
Residual	28	2.644	0.462
Total	31	5.723	1
Camelina sativa, adonis2(formula = data_asvs_raref ~ region * gt, data = design_matched, permutations = 999)
	Df	SumOfSqs	R2	F	Pr(>F)
region	1	1.874	0.377	17.721	0.001
gt	1	0.093	0.019	0.878	0.434
region:gt	1	0.047	0.009	0.443	0.956
Residual	28	2.961	0.595
Total	31	4.975	1

### Sheet: fig4_permanova
PERMANOVA results, Fig. 4A
Arabidopsis thaliana, root compartment, adonis2(formula = data_asvs_raref ~ section * gt, data = design_matched, permutations = 999)
	Df	SumOfSqs	R2	F	Pr(>F)
section	2	1.828	0.175	4.775	0.001
gt	1	0.203	0.019	1.063	0.326
section:gt	2	0.371	0.036	0.97	0.497
Residual	42	8.041	0.77
Total	47	10.443	1
Arabidopsis thaliana, rhizosphere, adonis2(formula = data_asvs_raref ~ section * gt, data = design_matched, permutations = 999)
	Df	SumOfSqs	R2	F	Pr(>F)
section	2	0.305	0.072	1.858	0.018
gt	1	0.369	0.087	4.506	0.001
section:gt	2	0.107	0.025	0.656	0.982
Residual	42	3.442	0.815
Total	47	4.223	1
Camelina sativa, root compartment, adonis2(formula = data_asvs_raref ~ section * gt, data = design_matched, permutations = 999)
	Df	SumOfSqs	R2	F	Pr(>F)
section	2	1.294	0.137	3.791	0.001
gt	1	0.727	0.077	4.263	0.001
section:gt	2	0.429	0.045	1.258	0.138
Residual	41	6.996	0.741
Total	46	9.447	1
Camelina sativa, rhizosphere, adonis2(formula = data_asvs_raref ~ section * gt, data = design_matched, permutations = 999)
	Df	SumOfSqs	R2	F	Pr(>F)
section	2	0.616	0.101	2.532	0.001
gt	1	0.309	0.051	2.541	0.003
section:gt	2	0.2	0.033	0.822	0.863
Residual	41	4.984	0.816
Total	46	6.108	1

### Sheet: fig_4_pairwise_permanova
pairwise PERMANOVA results
parent_call: data_asvs_raref ~ combined ; strata = Null ; permutations 999
Arabidopsis thaliana, root compartment								Arabidopsis thaliana, rhizosphere								Camelina sativa, root compartment								Camelina sativa, rhizosphere
	Df	SumOfSqs	R2	F	Pr(>F)				Df	SumOfSqs	R2	F	Pr(>F)				Df	SumOfSqs	R2	F	Pr(>F)				Df	SumOfSqs	R2	F	Pr(>F)
wt.up_vs_wt.middle								wt.up_vs_wt.middle								wt.up_vs_wt.middle.								wt.up_vs_wt.middle
combined	1	0.646343	0.207004	3.65457	0.001			combined	1	0.0909836	0.0884917	1.35916	0.087			combined	1	0.275226	0.106487	1.66849	0.027			combined	1	0.200427	0.117736	1.86826	0.014
Residual	14	2.47602	0.792996	NA	NA			Residual	14	0.937176	0.911508	NA	NA			Residual	14	2.30937	0.893513	NA	NA			Residual	14	1.50192	0.882264	NA	NA
Total	15	3.12236	1	NA	NA			Total	15	1.02816	1	NA	NA			Total	15	2.5846	1	NA	NA			Total	15	1.70234	1	NA	NA
wt.up_vs_wt.tip								wt.up_vs_wt.tip								wt.up_vs_wt.tip								wt.up_vs_wt.tip
combined	1	1.00437	0.274525	5.2977	0.001			combined	1	0.146137	0.128708	2.0681	0.002			combined	1	0.476965	0.16912	2.8496	0.005			combined	1	0.287584	0.141502	2.30755	0.001
Residual	14	2.65422	0.725475	NA	NA			Residual	14	0.989271	0.871292	NA	NA			Residual	14	2.34331	0.83088	NA	NA			Residual	14	1.74478	0.858498	NA	NA
Total	15	3.65859	1	NA	NA			Total	15	1.13541	1	NA	NA			Total	15	2.82028	1	NA	NA			Total	15	2.03236	1	NA	NA
wt.up_vs_gtr1_2.up								wt.up_vs_gtr1_2.up								wt.up_vs_gtr1_2.up								wt.up_vs_gtr1_2.up
combined	1	0.151668	0.0666598	0.99989	0.494			combined	1	0.146973	0.114466	1.80968	0.054			combined	1	0.162384	0.0812076	1.23739	0.139			combined	1	0.112025	0.0801624	1.22008	0.121
Residual	14	2.12359	0.93334	NA	NA			Residual	14	1.13701	0.885534	NA	NA			Residual	14	1.83723	0.918792	NA	NA			Residual	14	1.28546	0.919838	NA	NA
Total	15	2.27526	1	NA	NA			Total	15	1.28398	1	NA	NA			Total	15	1.99962	1	NA	NA			Total	15	1.39748	1	NA	NA
wt.up_vs_gtr1_2.middle								wt.up_vs_gtr1_2.middle								wt.up_vs_gtr1_2.middle								wt.up_vs_gtr1_2.middle
combined	1	0.696342	0.230576	4.19542	0.001			combined	1	0.228574	0.162762	2.72164	0.007			combined	1	0.683586	0.255839	4.81313	0.001			combined	1	0.372341	0.172095	2.91016	0.001
Residual	14	2.32367	0.769424	NA	NA			Residual	14	1.17577	0.837238	NA	NA			Residual	14	1.98835	0.744161	NA	NA			Residual	14	1.79124	0.827905	NA	NA
Total	15	3.02001	1	NA	NA			Total	15	1.40435	1	NA	NA			Total	15	2.67194	1	NA	NA			Total	15	2.16358	1	NA	NA
wt.up_vs_gtr1_2.tip								wt.up_vs_gtr1_2.tip								wt.up_vs_gtr1_2.tip								wt.up_vs_gtr1_2.tip
combined	1	0.680166	0.206204	3.63677	0.001			combined	1	0.192767	0.142556	2.32759	0.014			combined	1	0.760384	0.275174	4.93534	0.001			combined	1	0.392172	0.204546	3.34287	0.004
Residual	14	2.61835	0.793796	NA	NA			Residual	14	1.15945	0.857444	NA	NA			Residual	13	2.0029	0.724826	NA	NA			Residual	13	1.52511	0.795454	NA	NA
Total	15	3.29851	1	NA	NA			Total	15	1.35222	1	NA	NA			Total	14	2.76328	1	NA	NA			Total	14	1.91728	1	NA	NA
wt.middle_vs_wt.tip								wt.middle_vs_wt.tip								wt.middle_vs_wt.tip								wt.middle_vs_wt.tip
combined	1	0.290711	0.0869532	1.33328	0.163			combined	1	0.0966867	0.0929626	1.43486	0.085			combined	1	0.163188	0.0530964	0.785032	0.684			combined	1	0.12347	0.0637202	0.952795	0.525
Residual	14	3.05259	0.913047	NA	NA			Residual	14	0.943374	0.907037	NA	NA			Residual	14	2.91025	0.946904	NA	NA			Residual	14	1.81422	0.93628	NA	NA
Total	15	3.34331	1	NA	NA			Total	15	1.04006	1	NA	NA			Total	15	3.07343	1	NA	NA			Total	15	1.93768	1	NA	NA
wt.middle_vs_gtr1_2.up								wt.middle_vs_gtr1_2.up								wt.middle_vs_gtr1_2.up								wt.middle_vs_gtr1_2.up
combined	1	0.569643	0.184255	3.16222	0.001			combined	1	0.164084	0.130724	2.10535	0.038			combined	1	0.438266	0.154187	2.55212	0.002			combined	1	0.173994	0.113805	1.79787	0.005
Residual	14	2.52197	0.815745	NA	NA			Residual	14	1.09111	0.869276	NA	NA			Residual	14	2.40417	0.845813	NA	NA			Residual	14	1.35489	0.886195	NA	NA
Total	15	3.09161	1	NA	NA			Total	15	1.2552	1	NA	NA			Total	15	2.84243	1	NA	NA			Total	15	1.52888	1	NA	NA
wt.middle_vs_gtr1_2.middle								wt.middle_vs_gtr1_2.middle								wt.middle_vs_gtr1_2.middle								wt.middle_vs_gtr1_2.middle
combined	1	0.20319	0.0694609	1.04504	0.35			combined	1	0.150348	0.117439	1.86292	0.049			combined	1	0.440465	0.14703	2.41323	0.002			combined	1	0.213027	0.102728	1.60285	0.022
Residual	14	2.72205	0.930539	NA	NA			Residual	14	1.12988	0.882561	NA	NA			Residual	14	2.55529	0.85297	NA	NA			Residual	14	1.86067	0.897272	NA	NA
Total	15	2.92524	1	NA	NA			Total	15	1.28023	1	NA	NA			Total	15	2.99575	1	NA	NA			Total	15	2.0737	1	NA	NA
wt.middle_vs_gtr1_2.tip								wt.middle_vs_gtr1_2.tip								wt.middle_vs_gtr1_2.tip								wt.middle_vs_gtr1_2.tip
combined	1	0.21183	0.0656114	0.98306	0.468			combined	1	0.114562	0.0932824	1.44031	0.12			combined	1	0.530746	0.171177	2.68488	0.003			combined	1	0.202644	0.112756	1.65212	0.049
Residual	14	3.01672	0.934389	NA	NA			Residual	14	1.11356	0.906718	NA	NA			Residual	13	2.56983	0.828823	NA	NA			Residual	13	1.59454	0.887244	NA	NA
Total	15	3.22855	1	NA	NA			Total	15	1.22812	1	NA	NA			Total	14	3.10058	1	NA	NA			Total	14	1.79719	1	NA	NA
wt.tip_vs_gtr1_2.up								wt.tip_vs_gtr1_2.up								wt.tip_vs_gtr1_2.up								wt.tip_vs_gtr1_2.up
combined	1	0.889489	0.247793	4.61189	0.001			combined	1	0.28675	0.20053	3.51161	0.001			combined	1	0.664832	0.214259	3.81757	0.002			combined	1	0.283485	0.150691	2.48398	0.001
Residual	14	2.70016	0.752207	NA	NA			Residual	14	1.14321	0.79947	NA	NA			Residual	14	2.43811	0.785741	NA	NA			Residual	14	1.59775	0.849309	NA	NA
Total	15	3.58965	1	NA	NA			Total	15	1.42996	1	NA	NA			Total	15	3.10294	1	NA	NA			Total	15	1.88124	1	NA	NA
wt.tip_vs_gtr1_2.middle								wt.tip_vs_gtr1_2.middle								wt.tip_vs_gtr1_2.middle								wt.tip_vs_gtr1_2.middle
combined	1	0.287359	0.0901488	1.38713	0.154			combined	1	0.267047	0.184295	3.16307	0.012			combined	1	0.557893	0.177271	3.01653	0.001			combined	1	0.215947	0.0931012	1.43722	0.034
Residual	14	2.90025	0.909851	NA	NA			Residual	14	1.18197	0.815705	NA	NA			Residual	14	2.58923	0.822729	NA	NA			Residual	14	2.10353	0.906899	NA	NA
Total	15	3.18761	1	NA	NA			Total	15	1.44902	1	NA	NA			Total	15	3.14712	1	NA	NA			Total	15	2.31948	1	NA	NA
wt.tip_vs_gtr1_2.tip								wt.tip_vs_gtr1_2.tip								wt.tip_vs_gtr1_2.tip								wt.tip_vs_gtr1_2.tip
combined	1	0.219849	0.0643819	0.96337	0.428			combined	1	0.180841	0.134306	2.17199	0.024			combined	1	0.553969	0.175432	2.76583	0.003			combined	1	0.183682	0.0908826	1.29958	0.142
Residual	14	3.19492	0.935618	NA	NA			Residual	14	1.16565	0.865694	NA	NA			Residual	13	2.60377	0.824568	NA	NA			Residual	13	1.83741	0.909117	NA	NA
Total	15	3.41477	1	NA	NA			Total	15	1.34649	1	NA	NA			Total	14	3.15774	1	NA	NA			Total	14	2.02109	1	NA	NA
gtr1_2.up_vs_gtr1_2.middle								gtr1_2.up_vs_gtr1_2.middle								gtr1_2.up_vs_gtr1_2.middle								gtr1_2.up_vs_gtr1_2.middle
combined	1	0.570685	0.194091	3.37168	0.002			combined	1	0.105403	0.0734458	1.10975	0.237			combined	1	0.682414	0.246754	4.58623	0.001			combined	1	0.241142	0.127903	2.05326	0.001
Residual	14	2.36962	0.805909	NA	NA			Residual	14	1.32971	0.926554	NA	NA			Residual	14	2.08315	0.753246	NA	NA			Residual	14	1.64421	0.872097	NA	NA
Total	15	2.9403	1	NA	NA			Total	15	1.43511	1	NA	NA			Total	15	2.76556	1	NA	NA			Total	15	1.88535	1	NA	NA
gtr1_2.up_vs_gtr1_2.tip								gtr1_2.up_vs_gtr1_2.tip								gtr1_2.up_vs_gtr1_2.tip								gtr1_2.up_vs_gtr1_2.tip
combined	1	0.566285	0.175289	2.97565	0.001			combined	1	0.115067	0.0805536	1.22655	0.187			combined	1	0.774883	0.269752	4.80217	0.001			combined	1	0.272362	0.165024	2.5693	0.006
Residual	14	2.66429	0.824711	NA	NA			Residual	14	1.31339	0.919446	NA	NA			Residual	13	2.09769	0.730248	NA	NA			Residual	13	1.37808	0.834976	NA	NA
Total	15	3.23058	1	NA	NA			Total	15	1.42846	1	NA	NA			Total	14	2.87258	1	NA	NA			Total	14	1.65044	1	NA	NA
gtr1_2.middle_vs_gtr1_2.tip								gtr1_2.middle_vs_gtr1_2.tip								gtr1_2.middle_vs_gtr1_2.tip								gtr1_2.middle_vs_gtr1_2.tip
combined	1	0.220826	0.0715758	1.07931	0.319			combined	1	0.06055	0.042861	0.626925	0.936			combined	1	0.210274	0.0855091	1.21556	0.256			combined	1	0.100233	0.0505182	0.691679	0.957
Residual	14	2.86438	0.928424	NA	NA			Residual	14	1.35215	0.957139	NA	NA			Residual	13	2.24881	0.914491	NA	NA			Residual	13	1.88386	0.949482	NA	NA
	15	3.0852	1	NA	NA			Total	15	1.4127	1	NA	NA			Total	14	2.45909	1	NA	NA			Total	14	1.9841	1	NA	NA
