## Supplementary Table 2 for "Transport-driven spatial patterning of glucosinolates structures root microbiome assembly"

### Sheet: full
Tukey’s HSD results comparing relative abundances at the phylum level in whole-root samples
Dataset	species_genotype	relative abundance	groups	phylum_compartment
points_Actinobacteriota_endo	CAM_wt	5.9628	a	Actinobacteriota endosphere
points_Actinobacteriota_endo	CAM_gtr1_2	5.89512	a	Actinobacteriota endosphere
points_Actinobacteriota_endo	AT_gtr1_2	5.24032	b	Actinobacteriota endosphere
points_Actinobacteriota_endo	AT_wt	5.21991	b	Actinobacteriota endosphere
points_Proteobacteria_endo	AT_wt	5.57713	a	Proteobacteria endosphere
points_Proteobacteria_endo	AT_gtr1_2	5.52116	a	Proteobacteria endosphere
points_Proteobacteria_endo	CAM_wt	5.4403	a	Proteobacteria endosphere
points_Proteobacteria_endo	CAM_gtr1_2	5.36989	a	Proteobacteria endosphere
points_Firmicutes_endo	CAM_wt	4.22585	a	Firmicutes endosphere
points_Firmicutes_endo	CAM_gtr1_2	4.13587	a	Firmicutes endosphere
points_Firmicutes_endo	AT_gtr1_2	4.05438	a	Firmicutes endosphere
points_Firmicutes_endo	AT_wt	4.01884	a	Firmicutes endosphere
points_Acidobacteriota_endo	CAM_wt	4.24997	a	Acidobacteriota endosphere
points_Acidobacteriota_endo	CAM_gtr1_2	4.23886	a	Acidobacteriota endosphere
points_Acidobacteriota_endo	AT_wt	3.70671	a	Acidobacteriota endosphere
points_Acidobacteriota_endo	AT_gtr1_2	3.69797	a	Acidobacteriota endosphere
points_Myxococcota_endo	AT_gtr1_2	4.11904	a	Myxococcota endosphere
points_Myxococcota_endo	CAM_wt	3.98055	a	Myxococcota endosphere
points_Myxococcota_endo	AT_wt	3.93334	a	Myxococcota endosphere
points_Myxococcota_endo	CAM_gtr1_2	3.58592	a	Myxococcota endosphere
points_Chloroflexi_endo	CAM_wt	3.66299	a	Chloroflexi endosphere
points_Chloroflexi_endo	CAM_gtr1_2	3.63637	a	Chloroflexi endosphere
points_Chloroflexi_endo	AT_gtr1_2	3.52026	a	Chloroflexi endosphere
points_Chloroflexi_endo	AT_wt	3.4435	a	Chloroflexi endosphere
points_Bacteroidota_endo	AT_wt	3.71479	a	Bacteroidota endosphere
points_Bacteroidota_endo	AT_gtr1_2	3.71417	a	Bacteroidota endosphere
points_Bacteroidota_endo	CAM_gtr1_2	3.50255	a	Bacteroidota endosphere
points_Bacteroidota_endo	CAM_wt	3.3469	a	Bacteroidota endosphere
points_Verrucomicrobiota_endo	AT_wt	3.77265	a	Verrucomicrobiota endosphere
points_Verrucomicrobiota_endo	AT_gtr1_2	3.76014	a	Verrucomicrobiota endosphere
points_Verrucomicrobiota_endo	CAM_wt	3.20234	ab	Verrucomicrobiota endosphere
points_Verrucomicrobiota_endo	CAM_gtr1_2	2.95801	b	Verrucomicrobiota endosphere
points_Gemmatimonadota_endo	CAM_wt	2.20303	a	Gemmatimonadota endosphere
points_Gemmatimonadota_endo	AT_wt	2.19315	a	Gemmatimonadota endosphere
points_Gemmatimonadota_endo	CAM_gtr1_2	2.05945	a	Gemmatimonadota endosphere
points_Gemmatimonadota_endo	AT_gtr1_2	1.90864	a	Gemmatimonadota endosphere
points_Desulfobacterota_endo	CAM_gtr1_2	2.75517	a	Desulfobacterota endosphere
points_Desulfobacterota_endo	CAM_wt	2.58501	ab	Desulfobacterota endosphere
points_Desulfobacterota_endo	AT_wt	2.01259	b	Desulfobacterota endosphere
points_Desulfobacterota_endo	AT_gtr1_2	2.00346	b	Desulfobacterota endosphere
points_Nitrospirota_endo	AT_gtr1_2	1.70904	a	Nitrospirota endosphere
points_Nitrospirota_endo	CAM_gtr1_2	1.69032	a	Nitrospirota endosphere
points_Nitrospirota_endo	CAM_wt	1.68505	a	Nitrospirota endosphere
points_Nitrospirota_endo	AT_wt	1.54445	a	Nitrospirota endosphere
points_Dependentiae_endo	CAM_wt	3.01202	a	Dependentiae endosphere
points_Dependentiae_endo	CAM_gtr1_2	2.51722	ab	Dependentiae endosphere
points_Dependentiae_endo	AT_wt	1.57754	bc	Dependentiae endosphere
points_Dependentiae_endo	AT_gtr1_2	1.2058	c	Dependentiae endosphere
points_Actinobacteriota_rhizo	CAM_gtr1_2	5.28308	a	Actinobacteriota rhizosphere
points_Actinobacteriota_rhizo	CAM_wt	5.26893	a	Actinobacteriota rhizosphere
points_Actinobacteriota_rhizo	AT_gtr1_2	4.55815	b	Actinobacteriota rhizosphere
points_Actinobacteriota_rhizo	AT_wt	4.47816	b	Actinobacteriota rhizosphere
points_Proteobacteria_rhizo	CAM_gtr1_2	5.22456	a	Proteobacteria rhizosphere
points_Proteobacteria_rhizo	CAM_wt	5.16449	a	Proteobacteria rhizosphere
points_Proteobacteria_rhizo	AT_gtr1_2	4.71368	b	Proteobacteria rhizosphere
points_Proteobacteria_rhizo	AT_wt	4.60196	b	Proteobacteria rhizosphere
points_Firmicutes_rhizo	CAM_gtr1_2	4.4524	a	Firmicutes rhizosphere
points_Firmicutes_rhizo	CAM_wt	4.30851	a	Firmicutes rhizosphere
points_Firmicutes_rhizo	AT_gtr1_2	3.34951	b	Firmicutes rhizosphere
points_Firmicutes_rhizo	AT_wt	3.25974	b	Firmicutes rhizosphere
points_Acidobacteriota_rhizo	CAM_wt	3.81211	a	Acidobacteriota rhizosphere
points_Acidobacteriota_rhizo	CAM_gtr1_2	3.78464	a	Acidobacteriota rhizosphere
points_Acidobacteriota_rhizo	AT_gtr1_2	3.15521	b	Acidobacteriota rhizosphere
points_Acidobacteriota_rhizo	AT_wt	3.1101	b	Acidobacteriota rhizosphere
points_Myxococcota_rhizo	CAM_gtr1_2	2.97283	a	Myxococcota rhizosphere
points_Myxococcota_rhizo	CAM_wt	2.96247	a	Myxococcota rhizosphere
points_Myxococcota_rhizo	AT_gtr1_2	2.80244	ab	Myxococcota rhizosphere
points_Myxococcota_rhizo	AT_wt	2.73839	b	Myxococcota rhizosphere
points_Chloroflexi_rhizo	CAM_wt	3.41908	a	Chloroflexi rhizosphere
points_Chloroflexi_rhizo	CAM_gtr1_2	3.41334	a	Chloroflexi rhizosphere
points_Chloroflexi_rhizo	AT_gtr1_2	2.96206	b	Chloroflexi rhizosphere
points_Chloroflexi_rhizo	AT_wt	2.8645	b	Chloroflexi rhizosphere
points_Bacteroidota_rhizo	CAM_wt	3.21743	a	Bacteroidota rhizosphere
points_Bacteroidota_rhizo	CAM_gtr1_2	3.18214	a	Bacteroidota rhizosphere
points_Bacteroidota_rhizo	AT_gtr1_2	2.5117	b	Bacteroidota rhizosphere
points_Bacteroidota_rhizo	AT_wt	2.39151	b	Bacteroidota rhizosphere
points_Verrucomicrobiota_rhizo	AT_gtr1_2	2.79234	a	Verrucomicrobiota rhizosphere
points_Verrucomicrobiota_rhizo	AT_wt	2.76995	a	Verrucomicrobiota rhizosphere
points_Verrucomicrobiota_rhizo	CAM_wt	2.51381	b	Verrucomicrobiota rhizosphere
points_Verrucomicrobiota_rhizo	CAM_gtr1_2	2.46851	b	Verrucomicrobiota rhizosphere
points_Gemmatimonadota_rhizo	CAM_gtr1_2	2.46727	a	Gemmatimonadota rhizosphere
points_Gemmatimonadota_rhizo	CAM_wt	2.34295	a	Gemmatimonadota rhizosphere
points_Gemmatimonadota_rhizo	AT_gtr1_2	2.28089	ab	Gemmatimonadota rhizosphere
points_Gemmatimonadota_rhizo	AT_wt	2.14365	b	Gemmatimonadota rhizosphere
points_Desulfobacterota_rhizo	CAM_gtr1_2	2.71113	a	Desulfobacterota rhizosphere
points_Desulfobacterota_rhizo	CAM_wt	2.60158	a	Desulfobacterota rhizosphere
points_Desulfobacterota_rhizo	AT_gtr1_2	1.73566	b	Desulfobacterota rhizosphere
points_Desulfobacterota_rhizo	AT_wt	1.65973	b	Desulfobacterota rhizosphere
points_Nitrospirota_rhizo	AT_gtr1_2	2.20259	a	Nitrospirota rhizosphere
points_Nitrospirota_rhizo	AT_wt	1.94614	ab	Nitrospirota rhizosphere
points_Nitrospirota_rhizo	CAM_wt	1.59986	b	Nitrospirota rhizosphere
points_Nitrospirota_rhizo	CAM_gtr1_2	1.57871	b	Nitrospirota rhizosphere
points_Dependentiae_rhizo	CAM_gtr1_2	1.34613	a	Dependentiae rhizosphere
points_Dependentiae_rhizo	CAM_wt	1.23468	a	Dependentiae rhizosphere
points_Dependentiae_rhizo	AT_wt	0.233976	b	Dependentiae rhizosphere
points_Dependentiae_rhizo	AT_gtr1_2	0.0762592	b	Dependentiae rhizosphere

### Sheet: up
Tukey’s HSD results comparing relative abundances at the phylum level in the upper root section
Dataset	species_genotype	relative abundance	groups	phylum_compartment
points_Actinobacteriota_endo	CAM_gtr1_2	5.69566	a	Actinobacteriota endosphere
points_Actinobacteriota_endo	CAM_wt	5.62334	a	Actinobacteriota endosphere
points_Actinobacteriota_endo	AT_wt	5.23409	a	Actinobacteriota endosphere
points_Actinobacteriota_endo	AT_gtr1_2	5.21494	a	Actinobacteriota endosphere
points_Proteobacteria_endo	CAM_gtr1_2	5.57391	a	Proteobacteria endosphere
points_Proteobacteria_endo	AT_wt	5.39486	a	Proteobacteria endosphere
points_Proteobacteria_endo	AT_gtr1_2	5.29211	a	Proteobacteria endosphere
points_Proteobacteria_endo	CAM_wt	5.26831	a	Proteobacteria endosphere
points_Firmicutes_endo	AT_gtr1_2	4.21889	a	Firmicutes endosphere
points_Firmicutes_endo	AT_wt	4.04183	a	Firmicutes endosphere
points_Firmicutes_endo	CAM_wt	4.03558	a	Firmicutes endosphere
points_Firmicutes_endo	CAM_gtr1_2	3.98402	a	Firmicutes endosphere
points_Acidobacteriota_endo	CAM_gtr1_2	4.56464	a	Acidobacteriota endosphere
points_Acidobacteriota_endo	CAM_wt	4.29773	a	Acidobacteriota endosphere
points_Acidobacteriota_endo	AT_wt	3.52702	b	Acidobacteriota endosphere
points_Acidobacteriota_endo	AT_gtr1_2	3.44162	b	Acidobacteriota endosphere
points_Myxococcota_endo	AT_gtr1_2	4.08247	a	Myxococcota endosphere
points_Myxococcota_endo	CAM_gtr1_2	3.85611	a	Myxococcota endosphere
points_Myxococcota_endo	AT_wt	3.74757	a	Myxococcota endosphere
points_Myxococcota_endo	CAM_wt	3.49551	a	Myxococcota endosphere
points_Chloroflexi_endo	CAM_gtr1_2	3.94426	a	Chloroflexi endosphere
points_Chloroflexi_endo	CAM_wt	3.58336	a	Chloroflexi endosphere
points_Chloroflexi_endo	AT_gtr1_2	3.51161	a	Chloroflexi endosphere
points_Chloroflexi_endo	AT_wt	3.42226	a	Chloroflexi endosphere
points_Bacteroidota_endo	AT_gtr1_2	3.92094	a	Bacteroidota endosphere
points_Bacteroidota_endo	AT_wt	3.8983	a	Bacteroidota endosphere
points_Bacteroidota_endo	CAM_gtr1_2	3.23338	b	Bacteroidota endosphere
points_Bacteroidota_endo	CAM_wt	3.20465	b	Bacteroidota endosphere
points_Verrucomicrobiota_endo	AT_wt	3.80711	a	Verrucomicrobiota endosphere
points_Verrucomicrobiota_endo	AT_gtr1_2	3.63094	a	Verrucomicrobiota endosphere
points_Verrucomicrobiota_endo	CAM_gtr1_2	2.92003	b	Verrucomicrobiota endosphere
points_Verrucomicrobiota_endo	CAM_wt	2.69989	b	Verrucomicrobiota endosphere
points_Gemmatimonadota_endo	CAM_gtr1_2	2.51687	a	Gemmatimonadota endosphere
points_Gemmatimonadota_endo	CAM_wt	2.23071	a	Gemmatimonadota endosphere
points_Gemmatimonadota_endo	AT_wt	1.96197	a	Gemmatimonadota endosphere
points_Gemmatimonadota_endo	AT_gtr1_2	1.7734	a	Gemmatimonadota endosphere
points_Desulfobacterota_endo	CAM_gtr1_2	3.01483	a	Desulfobacterota endosphere
points_Desulfobacterota_endo	CAM_wt	2.78841	a	Desulfobacterota endosphere
points_Desulfobacterota_endo	AT_gtr1_2	1.90055	b	Desulfobacterota endosphere
points_Desulfobacterota_endo	AT_wt	1.80812	b	Desulfobacterota endosphere
points_Nitrospirota_endo	CAM_gtr1_2	2.27337	a	Nitrospirota endosphere
points_Nitrospirota_endo	AT_gtr1_2	1.86505	a	Nitrospirota endosphere
points_Nitrospirota_endo	CAM_wt	1.69075	a	Nitrospirota endosphere
points_Nitrospirota_endo	AT_wt	0.948641	a	Nitrospirota endosphere
points_Dependentiae_endo	CAM_wt	3.03389	a	Dependentiae endosphere
points_Dependentiae_endo	CAM_gtr1_2	2.9131	a	Dependentiae endosphere
points_Dependentiae_endo	AT_gtr1_2	0.624197	b	Dependentiae endosphere
points_Dependentiae_endo	AT_wt	-0.270765	b	Dependentiae endosphere
points_Actinobacteriota_rhizo	CAM_wt	5.24409	a	Actinobacteriota rhizosphere
points_Actinobacteriota_rhizo	CAM_gtr1_2	5.21722	a	Actinobacteriota rhizosphere
points_Actinobacteriota_rhizo	AT_wt	4.56967	b	Actinobacteriota rhizosphere
points_Actinobacteriota_rhizo	AT_gtr1_2	4.49276	b	Actinobacteriota rhizosphere
points_Proteobacteria_rhizo	CAM_gtr1_2	5.24713	a	Proteobacteria rhizosphere
points_Proteobacteria_rhizo	CAM_wt	5.12221	a	Proteobacteria rhizosphere
points_Proteobacteria_rhizo	AT_wt	4.66542	b	Proteobacteria rhizosphere
points_Proteobacteria_rhizo	AT_gtr1_2	4.52193	b	Proteobacteria rhizosphere
points_Firmicutes_rhizo	CAM_gtr1_2	4.08639	a	Firmicutes rhizosphere
points_Firmicutes_rhizo	CAM_wt	4.05166	a	Firmicutes rhizosphere
points_Firmicutes_rhizo	AT_gtr1_2	3.3544	b	Firmicutes rhizosphere
points_Firmicutes_rhizo	AT_wt	3.32195	b	Firmicutes rhizosphere
points_Acidobacteriota_rhizo	CAM_gtr1_2	4.00298	a	Acidobacteriota rhizosphere
points_Acidobacteriota_rhizo	CAM_wt	3.91691	a	Acidobacteriota rhizosphere
points_Acidobacteriota_rhizo	AT_wt	3.18113	b	Acidobacteriota rhizosphere
points_Acidobacteriota_rhizo	AT_gtr1_2	3.09235	b	Acidobacteriota rhizosphere
points_Myxococcota_rhizo	CAM_gtr1_2	3.06403	a	Myxococcota rhizosphere
points_Myxococcota_rhizo	CAM_wt	2.99017	ab	Myxococcota rhizosphere
points_Myxococcota_rhizo	AT_gtr1_2	2.86486	ab	Myxococcota rhizosphere
points_Myxococcota_rhizo	AT_wt	2.71785	b	Myxococcota rhizosphere
points_Chloroflexi_rhizo	CAM_gtr1_2	3.58211	a	Chloroflexi rhizosphere
points_Chloroflexi_rhizo	CAM_wt	3.42536	a	Chloroflexi rhizosphere
points_Chloroflexi_rhizo	AT_wt	2.99281	b	Chloroflexi rhizosphere
points_Chloroflexi_rhizo	AT_gtr1_2	2.82388	b	Chloroflexi rhizosphere
points_Bacteroidota_rhizo	CAM_wt	3.26637	a	Bacteroidota rhizosphere
points_Bacteroidota_rhizo	CAM_gtr1_2	3.26219	a	Bacteroidota rhizosphere
points_Bacteroidota_rhizo	AT_wt	2.54983	b	Bacteroidota rhizosphere
points_Bacteroidota_rhizo	AT_gtr1_2	2.41395	b	Bacteroidota rhizosphere
points_Verrucomicrobiota_rhizo	AT_wt	2.89804	a	Verrucomicrobiota rhizosphere
points_Verrucomicrobiota_rhizo	AT_gtr1_2	2.70807	a	Verrucomicrobiota rhizosphere
points_Verrucomicrobiota_rhizo	CAM_gtr1_2	2.56722	ab	Verrucomicrobiota rhizosphere
points_Verrucomicrobiota_rhizo	CAM_wt	2.34516	b	Verrucomicrobiota rhizosphere
points_Gemmatimonadota_rhizo	CAM_gtr1_2	2.53905	a	Gemmatimonadota rhizosphere
points_Gemmatimonadota_rhizo	CAM_wt	2.52039	a	Gemmatimonadota rhizosphere
points_Gemmatimonadota_rhizo	AT_wt	2.28845	ab	Gemmatimonadota rhizosphere
points_Gemmatimonadota_rhizo	AT_gtr1_2	2.13174	b	Gemmatimonadota rhizosphere
points_Desulfobacterota_rhizo	CAM_gtr1_2	2.70614	a	Desulfobacterota rhizosphere
points_Desulfobacterota_rhizo	CAM_wt	2.6733	a	Desulfobacterota rhizosphere
points_Desulfobacterota_rhizo	AT_wt	1.81963	b	Desulfobacterota rhizosphere
points_Desulfobacterota_rhizo	AT_gtr1_2	1.52949	b	Desulfobacterota rhizosphere
points_Nitrospirota_rhizo	AT_wt	2.12051	a	Nitrospirota rhizosphere
points_Nitrospirota_rhizo	AT_gtr1_2	2.02996	a	Nitrospirota rhizosphere
points_Nitrospirota_rhizo	CAM_gtr1_2	1.8212	a	Nitrospirota rhizosphere
points_Nitrospirota_rhizo	CAM_wt	1.77026	a	Nitrospirota rhizosphere
points_Dependentiae_rhizo	CAM_gtr1_2	1.33276	a	Dependentiae rhizosphere
points_Dependentiae_rhizo	CAM_wt	1.12638	a	Dependentiae rhizosphere
points_Dependentiae_rhizo	AT_wt	0.244656	b	Dependentiae rhizosphere
points_Dependentiae_rhizo	AT_gtr1_2	0.0263239	b	Dependentiae rhizosphere

### Sheet: middle
Tukey’s HSD results comparing relative abundances at the phylum level in the middle root section
Dataset	species_genotype	relative abundance	groups	phylum_compartment
points_Actinobacteriota_endo	AT_gtr1_2	5.65664	a	Actinobacteriota endosphere
points_Actinobacteriota_endo	AT_wt	5.61205	a	Actinobacteriota endosphere
points_Actinobacteriota_endo	CAM_wt	5.52473	a	Actinobacteriota endosphere
points_Actinobacteriota_endo	CAM_gtr1_2	5.23761	a	Actinobacteriota endosphere
points_Proteobacteria_endo	AT_gtr1_2	5.53622	a	Proteobacteria endosphere
points_Proteobacteria_endo	CAM_gtr1_2	5.36072	ab	Proteobacteria endosphere
points_Proteobacteria_endo	AT_wt	5.20311	ab	Proteobacteria endosphere
points_Proteobacteria_endo	CAM_wt	5.03095	b	Proteobacteria endosphere
points_Firmicutes_endo	CAM_gtr1_2	4.13829	a	Firmicutes endosphere
points_Firmicutes_endo	CAM_wt	4.09577	a	Firmicutes endosphere
points_Firmicutes_endo	AT_gtr1_2	3.94753	ab	Firmicutes endosphere
points_Firmicutes_endo	AT_wt	3.36197	b	Firmicutes endosphere
points_Acidobacteriota_endo	CAM_gtr1_2	4.52428	a	Acidobacteriota endosphere
points_Acidobacteriota_endo	CAM_wt	4.11684	ab	Acidobacteriota endosphere
points_Acidobacteriota_endo	AT_gtr1_2	3.48553	b	Acidobacteriota endosphere
points_Acidobacteriota_endo	AT_wt	3.4034	b	Acidobacteriota endosphere
points_Myxococcota_endo	AT_gtr1_2	4.32247	a	Myxococcota endosphere
points_Myxococcota_endo	AT_wt	4.06747	a	Myxococcota endosphere
points_Myxococcota_endo	CAM_gtr1_2	3.90628	a	Myxococcota endosphere
points_Myxococcota_endo	CAM_wt	3.1696	b	Myxococcota endosphere
points_Chloroflexi_endo	CAM_wt	3.60662	a	Chloroflexi endosphere
points_Chloroflexi_endo	CAM_gtr1_2	3.49511	ab	Chloroflexi endosphere
points_Chloroflexi_endo	AT_wt	2.83738	b	Chloroflexi endosphere
points_Chloroflexi_endo	AT_gtr1_2	2.82612	b	Chloroflexi endosphere
points_Bacteroidota_endo	AT_gtr1_2	3.64136	a	Bacteroidota endosphere
points_Bacteroidota_endo	AT_wt	3.32971	ab	Bacteroidota endosphere
points_Bacteroidota_endo	CAM_gtr1_2	2.51559	ab	Bacteroidota endosphere
points_Bacteroidota_endo	CAM_wt	2.28003	b	Bacteroidota endosphere
points_Verrucomicrobiota_endo	AT_gtr1_2	3.60714	a	Verrucomicrobiota endosphere
points_Verrucomicrobiota_endo	AT_wt	3.423	a	Verrucomicrobiota endosphere
points_Verrucomicrobiota_endo	CAM_gtr1_2	2.08775	b	Verrucomicrobiota endosphere
points_Verrucomicrobiota_endo	CAM_wt	1.86145	b	Verrucomicrobiota endosphere
points_Gemmatimonadota_endo	AT_gtr1_2	2.29745	a	Gemmatimonadota endosphere
points_Gemmatimonadota_endo	CAM_gtr1_2	1.59313	a	Gemmatimonadota endosphere
points_Gemmatimonadota_endo	AT_wt	1.43124	a	Gemmatimonadota endosphere
points_Gemmatimonadota_endo	CAM_wt	1.33202	a	Gemmatimonadota endosphere
points_Desulfobacterota_endo	CAM_gtr1_2	2.89847	a	Desulfobacterota endosphere
points_Desulfobacterota_endo	CAM_wt	2.5525	a	Desulfobacterota endosphere
points_Desulfobacterota_endo	AT_gtr1_2	1.11606	b	Desulfobacterota endosphere
points_Desulfobacterota_endo	AT_wt	0.806031	b	Desulfobacterota endosphere
points_Nitrospirota_endo	CAM_gtr1_2	2.96751	a	Nitrospirota endosphere
points_Nitrospirota_endo	CAM_wt	1.0014	b	Nitrospirota endosphere
points_Nitrospirota_endo	AT_gtr1_2	0.796616	b	Nitrospirota endosphere
points_Nitrospirota_endo	AT_wt	0.304407	b	Nitrospirota endosphere
points_Dependentiae_endo	CAM_wt	1.23612	a	Dependentiae endosphere
points_Dependentiae_endo	CAM_gtr1_2	1.01536	a	Dependentiae endosphere
points_Dependentiae_endo	AT_gtr1_2	0.130174	ab	Dependentiae endosphere
points_Dependentiae_endo	AT_wt	-1.0581	b	Dependentiae endosphere
points_Actinobacteriota_rhizo	CAM_wt	5.28426	a	Actinobacteriota rhizosphere
points_Actinobacteriota_rhizo	CAM_gtr1_2	5.03613	a	Actinobacteriota rhizosphere
points_Actinobacteriota_rhizo	AT_gtr1_2	4.63713	b	Actinobacteriota rhizosphere
points_Actinobacteriota_rhizo	AT_wt	4.50604	b	Actinobacteriota rhizosphere
points_Proteobacteria_rhizo	CAM_wt	5.2725	a	Proteobacteria rhizosphere
points_Proteobacteria_rhizo	CAM_gtr1_2	5.26047	a	Proteobacteria rhizosphere
points_Proteobacteria_rhizo	AT_gtr1_2	4.67346	b	Proteobacteria rhizosphere
points_Proteobacteria_rhizo	AT_wt	4.60082	b	Proteobacteria rhizosphere
points_Firmicutes_rhizo	CAM_gtr1_2	4.34018	a	Firmicutes rhizosphere
points_Firmicutes_rhizo	CAM_wt	4.30465	a	Firmicutes rhizosphere
points_Firmicutes_rhizo	AT_gtr1_2	3.36223	b	Firmicutes rhizosphere
points_Firmicutes_rhizo	AT_wt	3.25223	b	Firmicutes rhizosphere
points_Acidobacteriota_rhizo	CAM_wt	3.91352	a	Acidobacteriota rhizosphere
points_Acidobacteriota_rhizo	CAM_gtr1_2	3.87396	a	Acidobacteriota rhizosphere
points_Acidobacteriota_rhizo	AT_gtr1_2	3.27287	b	Acidobacteriota rhizosphere
points_Acidobacteriota_rhizo	AT_wt	3.04575	b	Acidobacteriota rhizosphere
points_Myxococcota_rhizo	CAM_wt	3.12567	a	Myxococcota rhizosphere
points_Myxococcota_rhizo	CAM_gtr1_2	2.99016	ab	Myxococcota rhizosphere
points_Myxococcota_rhizo	AT_gtr1_2	2.88099	bc	Myxococcota rhizosphere
points_Myxococcota_rhizo	AT_wt	2.72455	c	Myxococcota rhizosphere
points_Chloroflexi_rhizo	CAM_wt	3.54816	a	Chloroflexi rhizosphere
points_Chloroflexi_rhizo	CAM_gtr1_2	3.46404	a	Chloroflexi rhizosphere
points_Chloroflexi_rhizo	AT_wt	2.91407	b	Chloroflexi rhizosphere
points_Chloroflexi_rhizo	AT_gtr1_2	2.8552	b	Chloroflexi rhizosphere
points_Bacteroidota_rhizo	CAM_wt	3.07063	a	Bacteroidota rhizosphere
points_Bacteroidota_rhizo	CAM_gtr1_2	3.01304	a	Bacteroidota rhizosphere
points_Bacteroidota_rhizo	AT_gtr1_2	2.50097	b	Bacteroidota rhizosphere
points_Bacteroidota_rhizo	AT_wt	2.36469	b	Bacteroidota rhizosphere
points_Verrucomicrobiota_rhizo	AT_gtr1_2	2.79873	a	Verrucomicrobiota rhizosphere
points_Verrucomicrobiota_rhizo	AT_wt	2.77097	a	Verrucomicrobiota rhizosphere
points_Verrucomicrobiota_rhizo	CAM_gtr1_2	2.58054	ab	Verrucomicrobiota rhizosphere
points_Verrucomicrobiota_rhizo	CAM_wt	2.38426	b	Verrucomicrobiota rhizosphere
points_Gemmatimonadota_rhizo	CAM_wt	2.47822	a	Gemmatimonadota rhizosphere
points_Gemmatimonadota_rhizo	CAM_gtr1_2	2.3805	a	Gemmatimonadota rhizosphere
points_Gemmatimonadota_rhizo	AT_gtr1_2	2.34452	a	Gemmatimonadota rhizosphere
points_Gemmatimonadota_rhizo	AT_wt	2.29842	a	Gemmatimonadota rhizosphere
points_Desulfobacterota_rhizo	CAM_gtr1_2	3.25851	a	Desulfobacterota rhizosphere
points_Desulfobacterota_rhizo	CAM_wt	2.72286	a	Desulfobacterota rhizosphere
points_Desulfobacterota_rhizo	AT_wt	1.77567	b	Desulfobacterota rhizosphere
points_Desulfobacterota_rhizo	AT_gtr1_2	1.67259	b	Desulfobacterota rhizosphere
points_Nitrospirota_rhizo	CAM_gtr1_2	2.10188	a	Nitrospirota rhizosphere
points_Nitrospirota_rhizo	CAM_wt	1.90125	a	Nitrospirota rhizosphere
points_Nitrospirota_rhizo	AT_wt	1.82492	a	Nitrospirota rhizosphere
points_Nitrospirota_rhizo	AT_gtr1_2	1.80228	a	Nitrospirota rhizosphere
points_Dependentiae_rhizo	CAM_wt	1.17192	a	Dependentiae rhizosphere
points_Dependentiae_rhizo	CAM_gtr1_2	0.974574	a	Dependentiae rhizosphere
points_Dependentiae_rhizo	AT_wt	0.334151	b	Dependentiae rhizosphere
points_Dependentiae_rhizo	AT_gtr1_2	-0.0076538	b	Dependentiae rhizosphere

### Sheet: tip
Tukey’s HSD results comparing relative abundances at the phylum level in the tip root section
Dataset	species_genotype	relative abundance	groups	phylum_compartment
points_Actinobacteriota_endo	CAM_wt	5.83632	a	Actinobacteriota endosphere
points_Actinobacteriota_endo	AT_wt	5.79232	a	Actinobacteriota endosphere
points_Actinobacteriota_endo	AT_gtr1_2	5.66071	a	Actinobacteriota endosphere
points_Actinobacteriota_endo	CAM_gtr1_2	5.36053	a	Actinobacteriota endosphere
points_Proteobacteria_endo	AT_gtr1_2	5.60822	a	Proteobacteria endosphere
points_Proteobacteria_endo	CAM_wt	5.52823	a	Proteobacteria endosphere
points_Proteobacteria_endo	AT_wt	5.43149	a	Proteobacteria endosphere
points_Proteobacteria_endo	CAM_gtr1_2	5.31134	a	Proteobacteria endosphere
points_Firmicutes_endo	CAM_gtr1_2	4.214	a	Firmicutes endosphere
points_Firmicutes_endo	CAM_wt	4.11306	a	Firmicutes endosphere
points_Firmicutes_endo	AT_gtr1_2	3.99079	a	Firmicutes endosphere
points_Firmicutes_endo	AT_wt	3.85612	a	Firmicutes endosphere
points_Acidobacteriota_endo	CAM_gtr1_2	4.94789	a	Acidobacteriota endosphere
points_Acidobacteriota_endo	CAM_wt	4.30917	ab	Acidobacteriota endosphere
points_Acidobacteriota_endo	AT_gtr1_2	3.53399	bc	Acidobacteriota endosphere
points_Acidobacteriota_endo	AT_wt	3.33442	c	Acidobacteriota endosphere
points_Myxococcota_endo	AT_wt	4.61594	a	Myxococcota endosphere
points_Myxococcota_endo	AT_gtr1_2	4.36702	a	Myxococcota endosphere
points_Myxococcota_endo	CAM_gtr1_2	4.2763	a	Myxococcota endosphere
points_Myxococcota_endo	CAM_wt	3.15141	b	Myxococcota endosphere
points_Chloroflexi_endo	CAM_gtr1_2	3.73774	a	Chloroflexi endosphere
points_Chloroflexi_endo	CAM_wt	3.24364	a	Chloroflexi endosphere
points_Chloroflexi_endo	AT_gtr1_2	3.17937	a	Chloroflexi endosphere
points_Chloroflexi_endo	AT_wt	3.05455	a	Chloroflexi endosphere
points_Bacteroidota_endo	AT_gtr1_2	3.42662	a	Bacteroidota endosphere
points_Bacteroidota_endo	AT_wt	2.76843	ab	Bacteroidota endosphere
points_Bacteroidota_endo	CAM_wt	2.45218	b	Bacteroidota endosphere
points_Bacteroidota_endo	CAM_gtr1_2	2.42346	b	Bacteroidota endosphere
points_Verrucomicrobiota_endo	AT_gtr1_2	3.6087	a	Verrucomicrobiota endosphere
points_Verrucomicrobiota_endo	AT_wt	3.31041	a	Verrucomicrobiota endosphere
points_Verrucomicrobiota_endo	CAM_wt	2.15203	b	Verrucomicrobiota endosphere
points_Verrucomicrobiota_endo	CAM_gtr1_2	2.13371	b	Verrucomicrobiota endosphere
points_Gemmatimonadota_endo	AT_gtr1_2	1.94147	a	Gemmatimonadota endosphere
points_Gemmatimonadota_endo	AT_wt	1.74816	a	Gemmatimonadota endosphere
points_Gemmatimonadota_endo	CAM_wt	1.02397	a	Gemmatimonadota endosphere
points_Gemmatimonadota_endo	CAM_gtr1_2	1.02075	a	Gemmatimonadota endosphere
points_Desulfobacterota_endo	CAM_gtr1_2	2.53386	a	Desulfobacterota endosphere
points_Desulfobacterota_endo	CAM_wt	2.1853	ab	Desulfobacterota endosphere
points_Desulfobacterota_endo	AT_wt	0.763265	bc	Desulfobacterota endosphere
points_Desulfobacterota_endo	AT_gtr1_2	0.48494	c	Desulfobacterota endosphere
points_Nitrospirota_endo	CAM_wt	1.28785	a	Nitrospirota endosphere
points_Nitrospirota_endo	AT_gtr1_2	1.26785	a	Nitrospirota endosphere
points_Nitrospirota_endo	CAM_gtr1_2	0.813905	a	Nitrospirota endosphere
points_Nitrospirota_endo	AT_wt	0.0712827	a	Nitrospirota endosphere
points_Dependentiae_endo	CAM_wt	0.698256	a	Dependentiae endosphere
points_Dependentiae_endo	CAM_gtr1_2	0.426601	a	Dependentiae endosphere
points_Dependentiae_endo	AT_gtr1_2	-0.347283	a	Dependentiae endosphere
points_Dependentiae_endo	AT_wt	-0.62552	a	Dependentiae endosphere
points_Actinobacteriota_rhizo	CAM_wt	5.1073	a	Actinobacteriota rhizosphere
points_Actinobacteriota_rhizo	CAM_gtr1_2	4.99741	a	Actinobacteriota rhizosphere
points_Actinobacteriota_rhizo	AT_wt	4.58166	b	Actinobacteriota rhizosphere
points_Actinobacteriota_rhizo	AT_gtr1_2	4.57428	b	Actinobacteriota rhizosphere
points_Proteobacteria_rhizo	CAM_gtr1_2	5.20606	a	Proteobacteria rhizosphere
points_Proteobacteria_rhizo	CAM_wt	5.13054	a	Proteobacteria rhizosphere
points_Proteobacteria_rhizo	AT_wt	4.66892	b	Proteobacteria rhizosphere
points_Proteobacteria_rhizo	AT_gtr1_2	4.58439	b	Proteobacteria rhizosphere
points_Firmicutes_rhizo	CAM_gtr1_2	4.4029	a	Firmicutes rhizosphere
points_Firmicutes_rhizo	CAM_wt	4.33549	a	Firmicutes rhizosphere
points_Firmicutes_rhizo	AT_wt	3.32635	b	Firmicutes rhizosphere
points_Firmicutes_rhizo	AT_gtr1_2	3.28857	b	Firmicutes rhizosphere
points_Acidobacteriota_rhizo	CAM_gtr1_2	3.93	a	Acidobacteriota rhizosphere
points_Acidobacteriota_rhizo	CAM_wt	3.71646	a	Acidobacteriota rhizosphere
points_Acidobacteriota_rhizo	AT_wt	3.05371	b	Acidobacteriota rhizosphere
points_Acidobacteriota_rhizo	AT_gtr1_2	3.04703	b	Acidobacteriota rhizosphere
points_Myxococcota_rhizo	CAM_wt	3.14356	a	Myxococcota rhizosphere
points_Myxococcota_rhizo	CAM_gtr1_2	3.07921	ab	Myxococcota rhizosphere
points_Myxococcota_rhizo	AT_wt	2.79364	b	Myxococcota rhizosphere
points_Myxococcota_rhizo	AT_gtr1_2	2.79111	b	Myxococcota rhizosphere
points_Chloroflexi_rhizo	CAM_gtr1_2	3.45503	a	Chloroflexi rhizosphere
points_Chloroflexi_rhizo	CAM_wt	3.31644	a	Chloroflexi rhizosphere
points_Chloroflexi_rhizo	AT_wt	2.93414	b	Chloroflexi rhizosphere
points_Chloroflexi_rhizo	AT_gtr1_2	2.7502	b	Chloroflexi rhizosphere
points_Bacteroidota_rhizo	CAM_gtr1_2	2.96861	a	Bacteroidota rhizosphere
points_Bacteroidota_rhizo	CAM_wt	2.88335	a	Bacteroidota rhizosphere
points_Bacteroidota_rhizo	AT_wt	2.41829	b	Bacteroidota rhizosphere
points_Bacteroidota_rhizo	AT_gtr1_2	2.37537	b	Bacteroidota rhizosphere
points_Verrucomicrobiota_rhizo	AT_wt	2.79065	a	Verrucomicrobiota rhizosphere
points_Verrucomicrobiota_rhizo	AT_gtr1_2	2.59906	a	Verrucomicrobiota rhizosphere
points_Verrucomicrobiota_rhizo	CAM_gtr1_2	2.45799	a	Verrucomicrobiota rhizosphere
points_Verrucomicrobiota_rhizo	CAM_wt	2.1347	a	Verrucomicrobiota rhizosphere
points_Gemmatimonadota_rhizo	CAM_gtr1_2	2.305	a	Gemmatimonadota rhizosphere
points_Gemmatimonadota_rhizo	AT_wt	2.3002	a	Gemmatimonadota rhizosphere
points_Gemmatimonadota_rhizo	CAM_wt	2.2535	a	Gemmatimonadota rhizosphere
points_Gemmatimonadota_rhizo	AT_gtr1_2	2.10579	a	Gemmatimonadota rhizosphere
points_Desulfobacterota_rhizo	CAM_gtr1_2	2.85793	a	Desulfobacterota rhizosphere
points_Desulfobacterota_rhizo	CAM_wt	2.70659	a	Desulfobacterota rhizosphere
points_Desulfobacterota_rhizo	AT_gtr1_2	1.72167	b	Desulfobacterota rhizosphere
points_Desulfobacterota_rhizo	AT_wt	1.7002	b	Desulfobacterota rhizosphere
points_Nitrospirota_rhizo	AT_wt	2.12015	a	Nitrospirota rhizosphere
points_Nitrospirota_rhizo	CAM_gtr1_2	2.01876	a	Nitrospirota rhizosphere
points_Nitrospirota_rhizo	AT_gtr1_2	1.88409	a	Nitrospirota rhizosphere
points_Nitrospirota_rhizo	CAM_wt	1.82872	a	Nitrospirota rhizosphere
points_Dependentiae_rhizo	CAM_wt	1.28525	a	Dependentiae rhizosphere
points_Dependentiae_rhizo	CAM_gtr1_2	1.12991	a	Dependentiae rhizosphere
points_Dependentiae_rhizo	AT_wt	0.350028	b	Dependentiae rhizosphere
points_Dependentiae_rhizo	AT_gtr1_2	0.345002	b	Dependentiae rhizosphere
