## Supplementary Table 3 for "Transport-driven spatial patterning of glucosinolates structures root microbiome assembly"

### Sheet: Arabidopsis_metadata_barcodes
#SampleID	species	genotype	compartment	section	rep	Forward_Barcode	Reverse_Barcode	Forward_Primer	Reverse_Primer
241	AT	wt	rhizosphere	full	4	GATTTAGAGGCT	TCCCTTGTCTCC	AACMGGATTAGATACCCKG	ACGTCATCCCCACCTTCC
242	AT	wt	endosphere	full	5	GATTTAGAGGCT	ACGAGACTGATT	AACMGGATTAGATACCCKG	ACGTCATCCCCACCTTCC
243	AT	wt	rhizosphere	full	4	GATTTAGAGGCT	ACCGGTATGTAC	AACMGGATTAGATACCCKG	ACGTCATCCCCACCTTCC
244	AT	wt	endosphere	full	5	GATTTAGAGGCT	TGCATACACTGG	AACMGGATTAGATACCCKG	ACGTCATCCCCACCTTCC
245	AT	wt	rhizosphere	full	4	GATTTAGAGGCT	TGGTCAACGATA	AACMGGATTAGATACCCKG	ACGTCATCCCCACCTTCC
246	AT	wt	endosphere	full	6	GATTTAGAGGCT	ATCGCACAGTAA	AACMGGATTAGATACCCKG	ACGTCATCCCCACCTTCC
247	AT	wt	rhizosphere	full	4	GATTTAGAGGCT	GTCGTGTAGCCT	AACMGGATTAGATACCCKG	ACGTCATCCCCACCTTCC
248	AT	wt	endosphere	full	6	GATTTAGAGGCT	TACAGCGCATAC	AACMGGATTAGATACCCKG	ACGTCATCCCCACCTTCC
249	AT	wt	rhizosphere	full	4	GATTTAGAGGCT	ATCCTTTGGTTC	AACMGGATTAGATACCCKG	ACGTCATCCCCACCTTCC
250	AT	wt	endosphere	full	7	GATTTAGAGGCT	AGTCGAACGAGG	AACMGGATTAGATACCCKG	ACGTCATCCCCACCTTCC
251	AT	wt	rhizosphere	full	4	GATTTAGAGGCT	ACCAGTGACTCA	AACMGGATTAGATACCCKG	ACGTCATCCCCACCTTCC
252	AT	wt	endosphere	full	7	GATTTAGAGGCT	CCAATACGCCTG	AACMGGATTAGATACCCKG	ACGTCATCCCCACCTTCC
253	AT	wt	rhizosphere	full	4	GATTTAGAGGCT	GCAACACCATCC	AACMGGATTAGATACCCKG	ACGTCATCCCCACCTTCC
254	AT	wt	endosphere	full	8	GATTTAGAGGCT	AGTCGTGCACAT	AACMGGATTAGATACCCKG	ACGTCATCCCCACCTTCC
255	AT	wt	rhizosphere	full	4	GATTTAGAGGCT	AGTTACGAGCTA	AACMGGATTAGATACCCKG	ACGTCATCCCCACCTTCC
256	AT	wt	endosphere	full	8	GATTTAGAGGCT	TTGCGTTAGCAG	AACMGGATTAGATACCCKG	ACGTCATCCCCACCTTCC
257	AT	gtr1_2	rhizosphere	full	5	GATTTAGAGGCT	TACGAGCCCTAA	AACMGGATTAGATACCCKG	ACGTCATCCCCACCTTCC
258	AT	gtr1_2	endosphere	full	1	GATTTAGAGGCT	TGTCGCAAATAG	AACMGGATTAGATACCCKG	ACGTCATCCCCACCTTCC
259	AT	gtr1_2	rhizosphere	full	5	GATTTAGAGGCT	ACAATAGACACC	AACMGGATTAGATACCCKG	ACGTCATCCCCACCTTCC
260	AT	gtr1_2	endosphere	full	1	GATTTAGAGGCT	TCTCTACCACTC	AACMGGATTAGATACCCKG	ACGTCATCCCCACCTTCC
261	AT	gtr1_2	rhizosphere	full	5	GATTTAGAGGCT	CGATCGAACACT	AACMGGATTAGATACCCKG	ACGTCATCCCCACCTTCC
262	AT	gtr1_2	endosphere	full	2	GATTTAGAGGCT	ATTGCAAGCAAC	AACMGGATTAGATACCCKG	ACGTCATCCCCACCTTCC
263	AT	gtr1_2	rhizosphere	full	5	GATTTAGAGGCT	AGCGCTCACATC	AACMGGATTAGATACCCKG	ACGTCATCCCCACCTTCC
264	AT	gtr1_2	endosphere	full	2	GATTTAGAGGCT	TCGACCAAACAC	AACMGGATTAGATACCCKG	ACGTCATCCCCACCTTCC
265	AT	gtr1_2	rhizosphere	full	5	GATTTAGAGGCT	TGTGTTACTCCT	AACMGGATTAGATACCCKG	ACGTCATCCCCACCTTCC
266	AT	gtr1_2	endosphere	full	3	GATTTAGAGGCT	TGCACAGTCGCT	AACMGGATTAGATACCCKG	ACGTCATCCCCACCTTCC
267	AT	gtr1_2	rhizosphere	full	5	GATTTAGAGGCT	TTCTAGAGTGCG	AACMGGATTAGATACCCKG	ACGTCATCCCCACCTTCC
268	AT	gtr1_2	endosphere	full	3	GATTTAGAGGCT	ACACCTGCGATC	AACMGGATTAGATACCCKG	ACGTCATCCCCACCTTCC
269	AT	gtr1_2	rhizosphere	full	5	GATTTAGAGGCT	ATTCCTCTCCAC	AACMGGATTAGATACCCKG	ACGTCATCCCCACCTTCC
270	AT	gtr1_2	endosphere	full	4	GATTTAGAGGCT	CATCGACGAGTT	AACMGGATTAGATACCCKG	ACGTCATCCCCACCTTCC
271	AT	gtr1_2	rhizosphere	full	5	GATTTAGAGGCT	CACCACAGAATC	AACMGGATTAGATACCCKG	ACGTCATCCCCACCTTCC
272	AT	gtr1_2	endosphere	full	4	GATTTAGAGGCT	GGTCTTAGCACC	AACMGGATTAGATACCCKG	ACGTCATCCCCACCTTCC
273	AT	myb28_29	rhizosphere	full	6	GATTTAGAGGCT	TATCGCGCGATA	AACMGGATTAGATACCCKG	ACGTCATCCCCACCTTCC
274	AT	myb28_29	endosphere	full	5	GATTTAGAGGCT	CTCTACGAACAG	AACMGGATTAGATACCCKG	ACGTCATCCCCACCTTCC
275	AT	myb28_29	rhizosphere	full	6	GATTTAGAGGCT	CTCCTCCCTTAC	AACMGGATTAGATACCCKG	ACGTCATCCCCACCTTCC
276	AT	myb28_29	endosphere	full	5	GATTTAGAGGCT	CGTGTTATGTGG	AACMGGATTAGATACCCKG	ACGTCATCCCCACCTTCC
277	AT	myb28_29	rhizosphere	full	6	GATTTAGAGGCT	ATTAGCAGCGTA	AACMGGATTAGATACCCKG	ACGTCATCCCCACCTTCC
278	AT	myb28_29	endosphere	full	6	GATTTAGAGGCT	CAAGTTTCCGCG	AACMGGATTAGATACCCKG	ACGTCATCCCCACCTTCC
279	AT	myb28_29	rhizosphere	full	6	GATTTAGAGGCT	CCTTGTTCACCT	AACMGGATTAGATACCCKG	ACGTCATCCCCACCTTCC
280	AT	myb28_29	endosphere	full	6	GATTTAGAGGCT	AACCAGCAGATT	AACMGGATTAGATACCCKG	ACGTCATCCCCACCTTCC
281	AT	myb28_29	rhizosphere	full	6	GATTTAGAGGCT	CTAGAGCTCCCA	AACMGGATTAGATACCCKG	ACGTCATCCCCACCTTCC
282	AT	myb28_29	endosphere	full	7	GATTTAGAGGCT	CACGCAGTCTAC	AACMGGATTAGATACCCKG	ACGTCATCCCCACCTTCC
283	AT	myb28_29	rhizosphere	full	6	GATTTAGAGGCT	ACAAACATGGTC	AACMGGATTAGATACCCKG	ACGTCATCCCCACCTTCC
284	AT	myb28_29	endosphere	full	7	GATTTAGAGGCT	TCGAAACATGCA	AACMGGATTAGATACCCKG	ACGTCATCCCCACCTTCC
285	AT	myb28_29	rhizosphere	full	6	GATTTAGAGGCT	TTCCCACCCATT	AACMGGATTAGATACCCKG	ACGTCATCCCCACCTTCC
286	AT	myb28_29	endosphere	full	8	GATTTAGAGGCT	AGCAGAACATCT	AACMGGATTAGATACCCKG	ACGTCATCCCCACCTTCC
287	AT	myb28_29	rhizosphere	full	6	GATTTAGAGGCT	GAAACATCCCAC	AACMGGATTAGATACCCKG	ACGTCATCCCCACCTTCC
288	AT	myb28_29	endosphere	full	8	GATTTAGAGGCT	CTGTCAGTGACC	AACMGGATTAGATACCCKG	ACGTCATCCCCACCTTCC
289	AT	wt	rhizosphere	LR	2	GATTTAGAGGCT	CGGATCTAGTGT	AACMGGATTAGATACCCKG	ACGTCATCCCCACCTTCC
290	AT	wt	endosphere	LR	4	GATTTAGAGGCT	TTCTCCATCACA	AACMGGATTAGATACCCKG	ACGTCATCCCCACCTTCC
291	AT	wt	rhizosphere	up	6	GATTTAGAGGCT	ATTTAGGACGAC	AACMGGATTAGATACCCKG	ACGTCATCCCCACCTTCC
292	AT	wt	endosphere	up	6	GATTTAGAGGCT	GGTTTAACACGC	AACMGGATTAGATACCCKG	ACGTCATCCCCACCTTCC
293	AT	wt	rhizosphere	middle	8	GATTTAGAGGCT	AGACAGTAGGAG	AACMGGATTAGATACCCKG	ACGTCATCCCCACCTTCC
294	AT	wt	endosphere	middle	2	GATTTAGAGGCT	GCAGATTTCCAG	AACMGGATTAGATACCCKG	ACGTCATCCCCACCTTCC
295	AT	wt	rhizosphere	tip	6	GATTTAGAGGCT	AGATGATCAGTC	AACMGGATTAGATACCCKG	ACGTCATCCCCACCTTCC
296	AT	wt	endosphere	tip	8	GATTTAGAGGCT	TATCACCGGCAC	AACMGGATTAGATACCCKG	ACGTCATCCCCACCTTCC
297	AT	wt	rhizosphere	LR	2	GATTTAGAGGCT	CCAGATATAGCA	AACMGGATTAGATACCCKG	ACGTCATCCCCACCTTCC
298	AT	wt	endosphere	LR	4	GATTTAGAGGCT	GGTCTCCTACAG	AACMGGATTAGATACCCKG	ACGTCATCCCCACCTTCC
299	AT	wt	rhizosphere	up	6	GATTTAGAGGCT	ACAGCTCAAACA	AACMGGATTAGATACCCKG	ACGTCATCCCCACCTTCC
300	AT	wt	endosphere	up	6	GATTTAGAGGCT	ATAGCGAACTCA	AACMGGATTAGATACCCKG	ACGTCATCCCCACCTTCC
301	AT	wt	rhizosphere	middle	8	GATTTAGAGGCT	AACCGCATAAGT	AACMGGATTAGATACCCKG	ACGTCATCCCCACCTTCC
302	AT	wt	endosphere	middle	2	GATTTAGAGGCT	CTTGAGAAATCG	AACMGGATTAGATACCCKG	ACGTCATCCCCACCTTCC
303	AT	wt	rhizosphere	tip	6	GATTTAGAGGCT	CAGTCGTTAAGA	AACMGGATTAGATACCCKG	ACGTCATCCCCACCTTCC
304	AT	wt	endosphere	tip	8	GATTTAGAGGCT	CTTCCAACTCAT	AACMGGATTAGATACCCKG	ACGTCATCCCCACCTTCC
305	AT	wt	rhizosphere	LR	2	GATTTAGAGGCT	AATAGCATGTCG	AACMGGATTAGATACCCKG	ACGTCATCCCCACCTTCC
306	AT	wt	endosphere	LR	4	GATTTAGAGGCT	AAGTCACACACA	AACMGGATTAGATACCCKG	ACGTCATCCCCACCTTCC
307	AT	wt	rhizosphere	up	7	GATTTAGAGGCT	CACACAAAGTCA	AACMGGATTAGATACCCKG	ACGTCATCCCCACCTTCC
308	AT	wt	endosphere	up	6	GATTTAGAGGCT	GTTCCTCCATTA	AACMGGATTAGATACCCKG	ACGTCATCCCCACCTTCC
309	AT	wt	rhizosphere	middle	8	GATTTAGAGGCT	CATCAAGCATAG	AACMGGATTAGATACCCKG	ACGTCATCCCCACCTTCC
310	AT	wt	endosphere	middle	2	GATTTAGAGGCT	CAAGCCCTAGTA	AACMGGATTAGATACCCKG	ACGTCATCCCCACCTTCC
311	AT	wt	rhizosphere	tip	6	GATTTAGAGGCT	CCTCTGAGAGCT	AACMGGATTAGATACCCKG	ACGTCATCCCCACCTTCC
312	AT	wt	endosphere	tip	8	GATTTAGAGGCT	ACAAGAACCTTG	AACMGGATTAGATACCCKG	ACGTCATCCCCACCTTCC
313	AT	wt	rhizosphere	LR	2	GATTTAGAGGCT	TCATTCCACTCA	AACMGGATTAGATACCCKG	ACGTCATCCCCACCTTCC
314	AT	wt	endosphere	LR	4	GATTTAGAGGCT	ACCATCCAACGA	AACMGGATTAGATACCCKG	ACGTCATCCCCACCTTCC
315	AT	wt	rhizosphere	up	7	GATTTAGAGGCT	ATGCCGGTAATA	AACMGGATTAGATACCCKG	ACGTCATCCCCACCTTCC
316	AT	wt	endosphere	up	6	GATTTAGAGGCT	TCAACCCGTGAA	AACMGGATTAGATACCCKG	ACGTCATCCCCACCTTCC
317	AT	wt	rhizosphere	middle	8	GATTTAGAGGCT	TCTGTAGAGCCA	AACMGGATTAGATACCCKG	ACGTCATCCCCACCTTCC
318	AT	wt	endosphere	middle	2	GATTTAGAGGCT	TCGGATCTGTGA	AACMGGATTAGATACCCKG	ACGTCATCCCCACCTTCC
319	AT	wt	rhizosphere	tip	6	GATTTAGAGGCT	ACTACCTCTTCA	AACMGGATTAGATACCCKG	ACGTCATCCCCACCTTCC
320	AT	wt	endosphere	tip	8	GATTTAGAGGCT	CTATCCAAGTGG	AACMGGATTAGATACCCKG	ACGTCATCCCCACCTTCC
321	AT	wt	rhizosphere	LR	2	CTGGCATCTAGC	TCCCTTGTCTCC	AACMGGATTAGATACCCKG	ACGTCATCCCCACCTTCC
322	AT	wt	endosphere	LR	4	CTGGCATCTAGC	ACGAGACTGATT	AACMGGATTAGATACCCKG	ACGTCATCCCCACCTTCC
323	AT	wt	rhizosphere	up	8	CTGGCATCTAGC	ACCGGTATGTAC	AACMGGATTAGATACCCKG	ACGTCATCCCCACCTTCC
324	AT	wt	endosphere	up	6	CTGGCATCTAGC	TGCATACACTGG	AACMGGATTAGATACCCKG	ACGTCATCCCCACCTTCC
325	AT	wt	rhizosphere	middle	8	CTGGCATCTAGC	TGGTCAACGATA	AACMGGATTAGATACCCKG	ACGTCATCCCCACCTTCC
326	AT	wt	endosphere	middle	2	CTGGCATCTAGC	ATCGCACAGTAA	AACMGGATTAGATACCCKG	ACGTCATCCCCACCTTCC
327	AT	wt	rhizosphere	tip	6	CTGGCATCTAGC	GTCGTGTAGCCT	AACMGGATTAGATACCCKG	ACGTCATCCCCACCTTCC
328	AT	wt	endosphere	tip	8	CTGGCATCTAGC	TACAGCGCATAC	AACMGGATTAGATACCCKG	ACGTCATCCCCACCTTCC
329	AT	wt	rhizosphere	LR	2	CTGGCATCTAGC	ATCCTTTGGTTC	AACMGGATTAGATACCCKG	ACGTCATCCCCACCTTCC
330	AT	wt	endosphere	LR	4	CTGGCATCTAGC	AGTCGAACGAGG	AACMGGATTAGATACCCKG	ACGTCATCCCCACCTTCC
331	AT	wt	rhizosphere	up	8	CTGGCATCTAGC	ACCAGTGACTCA	AACMGGATTAGATACCCKG	ACGTCATCCCCACCTTCC
332	AT	wt	endosphere	up	6	CTGGCATCTAGC	CCAATACGCCTG	AACMGGATTAGATACCCKG	ACGTCATCCCCACCTTCC
333	AT	wt	rhizosphere	middle	8	CTGGCATCTAGC	GCAACACCATCC	AACMGGATTAGATACCCKG	ACGTCATCCCCACCTTCC
334	AT	wt	endosphere	middle	2	CTGGCATCTAGC	AGTCGTGCACAT	AACMGGATTAGATACCCKG	ACGTCATCCCCACCTTCC
335	AT	wt	rhizosphere	tip	6	CTGGCATCTAGC	AGTTACGAGCTA	AACMGGATTAGATACCCKG	ACGTCATCCCCACCTTCC
336	AT	wt	endosphere	tip	8	CTGGCATCTAGC	TTGCGTTAGCAG	AACMGGATTAGATACCCKG	ACGTCATCCCCACCTTCC
337	AT	wt	rhizosphere	LR	2	CTGGCATCTAGC	TACGAGCCCTAA	AACMGGATTAGATACCCKG	ACGTCATCCCCACCTTCC
338	AT	wt	endosphere	LR	5	CTGGCATCTAGC	TGTCGCAAATAG	AACMGGATTAGATACCCKG	ACGTCATCCCCACCTTCC
339	AT	wt	rhizosphere	up	1	CTGGCATCTAGC	ACAATAGACACC	AACMGGATTAGATACCCKG	ACGTCATCCCCACCTTCC
340	AT	wt	endosphere	up	6	CTGGCATCTAGC	TCTCTACCACTC	AACMGGATTAGATACCCKG	ACGTCATCCCCACCTTCC
341	AT	wt	rhizosphere	middle	1	CTGGCATCTAGC	CGATCGAACACT	AACMGGATTAGATACCCKG	ACGTCATCCCCACCTTCC
342	AT	wt	endosphere	middle	3	CTGGCATCTAGC	ATTGCAAGCAAC	AACMGGATTAGATACCCKG	ACGTCATCCCCACCTTCC
343	AT	wt	rhizosphere	tip	7	CTGGCATCTAGC	AGCGCTCACATC	AACMGGATTAGATACCCKG	ACGTCATCCCCACCTTCC
344	AT	wt	endosphere	tip	8	CTGGCATCTAGC	TCGACCAAACAC	AACMGGATTAGATACCCKG	ACGTCATCCCCACCTTCC
345	AT	wt	rhizosphere	LR	2	CTGGCATCTAGC	TGTGTTACTCCT	AACMGGATTAGATACCCKG	ACGTCATCCCCACCTTCC
346	AT	wt	endosphere	LR	5	CTGGCATCTAGC	TGCACAGTCGCT	AACMGGATTAGATACCCKG	ACGTCATCCCCACCTTCC
347	AT	wt	rhizosphere	up	1	CTGGCATCTAGC	TTCTAGAGTGCG	AACMGGATTAGATACCCKG	ACGTCATCCCCACCTTCC
348	AT	wt	endosphere	up	6	CTGGCATCTAGC	ACACCTGCGATC	AACMGGATTAGATACCCKG	ACGTCATCCCCACCTTCC
349	AT	wt	rhizosphere	middle	1	CTGGCATCTAGC	ATTCCTCTCCAC	AACMGGATTAGATACCCKG	ACGTCATCCCCACCTTCC
350	AT	wt	endosphere	middle	3	CTGGCATCTAGC	CATCGACGAGTT	AACMGGATTAGATACCCKG	ACGTCATCCCCACCTTCC
351	AT	wt	rhizosphere	tip	7	CTGGCATCTAGC	CACCACAGAATC	AACMGGATTAGATACCCKG	ACGTCATCCCCACCTTCC
352	AT	wt	endosphere	tip	8	CTGGCATCTAGC	GGTCTTAGCACC	AACMGGATTAGATACCCKG	ACGTCATCCCCACCTTCC
353	AT	gtr1_2	rhizosphere	LR	3	CTGGCATCTAGC	TATCGCGCGATA	AACMGGATTAGATACCCKG	ACGTCATCCCCACCTTCC
354	AT	gtr1_2	endosphere	LR	5	CTGGCATCTAGC	CTCTACGAACAG	AACMGGATTAGATACCCKG	ACGTCATCCCCACCTTCC
355	AT	gtr1_2	rhizosphere	up	2	CTGGCATCTAGC	CTCCTCCCTTAC	AACMGGATTAGATACCCKG	ACGTCATCCCCACCTTCC
356	AT	gtr1_2	endosphere	up	7	CTGGCATCTAGC	CGTGTTATGTGG	AACMGGATTAGATACCCKG	ACGTCATCCCCACCTTCC
357	AT	gtr1_2	rhizosphere	middle	1	CTGGCATCTAGC	ATTAGCAGCGTA	AACMGGATTAGATACCCKG	ACGTCATCCCCACCTTCC
358	AT	gtr1_2	endosphere	middle	3	CTGGCATCTAGC	CAAGTTTCCGCG	AACMGGATTAGATACCCKG	ACGTCATCCCCACCTTCC
359	AT	gtr1_2	rhizosphere	tip	7	CTGGCATCTAGC	CCTTGTTCACCT	AACMGGATTAGATACCCKG	ACGTCATCCCCACCTTCC
360	AT	gtr1_2	endosphere	tip	1	CTGGCATCTAGC	AACCAGCAGATT	AACMGGATTAGATACCCKG	ACGTCATCCCCACCTTCC
361	AT	gtr1_2	rhizosphere	LR	3	CTGGCATCTAGC	CTAGAGCTCCCA	AACMGGATTAGATACCCKG	ACGTCATCCCCACCTTCC
362	AT	gtr1_2	endosphere	LR	5	CTGGCATCTAGC	CACGCAGTCTAC	AACMGGATTAGATACCCKG	ACGTCATCCCCACCTTCC
363	AT	gtr1_2	rhizosphere	up	2	CTGGCATCTAGC	ACAAACATGGTC	AACMGGATTAGATACCCKG	ACGTCATCCCCACCTTCC
364	AT	gtr1_2	endosphere	up	7	CTGGCATCTAGC	TCGAAACATGCA	AACMGGATTAGATACCCKG	ACGTCATCCCCACCTTCC
365	AT	gtr1_2	rhizosphere	middle	1	CTGGCATCTAGC	TTCCCACCCATT	AACMGGATTAGATACCCKG	ACGTCATCCCCACCTTCC
366	AT	gtr1_2	endosphere	middle	3	CTGGCATCTAGC	AGCAGAACATCT	AACMGGATTAGATACCCKG	ACGTCATCCCCACCTTCC
367	AT	gtr1_2	rhizosphere	tip	7	CTGGCATCTAGC	GAAACATCCCAC	AACMGGATTAGATACCCKG	ACGTCATCCCCACCTTCC
368	AT	gtr1_2	endosphere	tip	1	CTGGCATCTAGC	CTGTCAGTGACC	AACMGGATTAGATACCCKG	ACGTCATCCCCACCTTCC
369	AT	gtr1_2	rhizosphere	LR	3	CTGGCATCTAGC	CGGATCTAGTGT	AACMGGATTAGATACCCKG	ACGTCATCCCCACCTTCC
370	AT	gtr1_2	endosphere	LR	5	CTGGCATCTAGC	TTCTCCATCACA	AACMGGATTAGATACCCKG	ACGTCATCCCCACCTTCC
371	AT	gtr1_2	rhizosphere	up	3	CTGGCATCTAGC	ATTTAGGACGAC	AACMGGATTAGATACCCKG	ACGTCATCCCCACCTTCC
372	AT	gtr1_2	endosphere	up	7	CTGGCATCTAGC	GGTTTAACACGC	AACMGGATTAGATACCCKG	ACGTCATCCCCACCTTCC
373	AT	gtr1_2	rhizosphere	middle	1	CTGGCATCTAGC	AGACAGTAGGAG	AACMGGATTAGATACCCKG	ACGTCATCCCCACCTTCC
374	AT	gtr1_2	endosphere	middle	3	CTGGCATCTAGC	GCAGATTTCCAG	AACMGGATTAGATACCCKG	ACGTCATCCCCACCTTCC
375	AT	gtr1_2	rhizosphere	tip	7	CTGGCATCTAGC	AGATGATCAGTC	AACMGGATTAGATACCCKG	ACGTCATCCCCACCTTCC
376	AT	gtr1_2	endosphere	tip	1	CTGGCATCTAGC	TATCACCGGCAC	AACMGGATTAGATACCCKG	ACGTCATCCCCACCTTCC
377	AT	gtr1_2	rhizosphere	LR	3	CTGGCATCTAGC	CCAGATATAGCA	AACMGGATTAGATACCCKG	ACGTCATCCCCACCTTCC
378	AT	gtr1_2	endosphere	LR	5	CTGGCATCTAGC	GGTCTCCTACAG	AACMGGATTAGATACCCKG	ACGTCATCCCCACCTTCC
379	AT	gtr1_2	rhizosphere	up	3	CTGGCATCTAGC	ACAGCTCAAACA	AACMGGATTAGATACCCKG	ACGTCATCCCCACCTTCC
380	AT	gtr1_2	endosphere	up	7	CTGGCATCTAGC	ATAGCGAACTCA	AACMGGATTAGATACCCKG	ACGTCATCCCCACCTTCC
381	AT	gtr1_2	rhizosphere	middle	1	CTGGCATCTAGC	AACCGCATAAGT	AACMGGATTAGATACCCKG	ACGTCATCCCCACCTTCC
382	AT	gtr1_2	endosphere	middle	3	CTGGCATCTAGC	CTTGAGAAATCG	AACMGGATTAGATACCCKG	ACGTCATCCCCACCTTCC
383	AT	gtr1_2	rhizosphere	tip	7	CTGGCATCTAGC	CAGTCGTTAAGA	AACMGGATTAGATACCCKG	ACGTCATCCCCACCTTCC
384	AT	gtr1_2	endosphere	tip	1	CTGGCATCTAGC	CTTCCAACTCAT	AACMGGATTAGATACCCKG	ACGTCATCCCCACCTTCC
385	AT	gtr1_2	rhizosphere	LR	3	CTGGCATCTAGC	AATAGCATGTCG	AACMGGATTAGATACCCKG	ACGTCATCCCCACCTTCC
386	AT	gtr1_2	endosphere	LR	5	CTGGCATCTAGC	AAGTCACACACA	AACMGGATTAGATACCCKG	ACGTCATCCCCACCTTCC
387	AT	gtr1_2	rhizosphere	up	4	CTGGCATCTAGC	CACACAAAGTCA	AACMGGATTAGATACCCKG	ACGTCATCCCCACCTTCC
388	AT	gtr1_2	endosphere	up	7	CTGGCATCTAGC	GTTCCTCCATTA	AACMGGATTAGATACCCKG	ACGTCATCCCCACCTTCC
389	AT	gtr1_2	rhizosphere	middle	1	CTGGCATCTAGC	CATCAAGCATAG	AACMGGATTAGATACCCKG	ACGTCATCCCCACCTTCC
390	AT	gtr1_2	endosphere	middle	3	CTGGCATCTAGC	CAAGCCCTAGTA	AACMGGATTAGATACCCKG	ACGTCATCCCCACCTTCC
391	AT	gtr1_2	rhizosphere	tip	7	CTGGCATCTAGC	CCTCTGAGAGCT	AACMGGATTAGATACCCKG	ACGTCATCCCCACCTTCC
392	AT	gtr1_2	endosphere	tip	1	CTGGCATCTAGC	ACAAGAACCTTG	AACMGGATTAGATACCCKG	ACGTCATCCCCACCTTCC
393	AT	gtr1_2	rhizosphere	LR	3	CTGGCATCTAGC	TCATTCCACTCA	AACMGGATTAGATACCCKG	ACGTCATCCCCACCTTCC
394	AT	gtr1_2	endosphere	LR	5	CTGGCATCTAGC	ACCATCCAACGA	AACMGGATTAGATACCCKG	ACGTCATCCCCACCTTCC
395	AT	gtr1_2	rhizosphere	up	4	CTGGCATCTAGC	ATGCCGGTAATA	AACMGGATTAGATACCCKG	ACGTCATCCCCACCTTCC
396	AT	gtr1_2	endosphere	up	7	CTGGCATCTAGC	TCAACCCGTGAA	AACMGGATTAGATACCCKG	ACGTCATCCCCACCTTCC
397	AT	gtr1_2	rhizosphere	middle	1	CTGGCATCTAGC	TCTGTAGAGCCA	AACMGGATTAGATACCCKG	ACGTCATCCCCACCTTCC
398	AT	gtr1_2	endosphere	middle	3	CTGGCATCTAGC	TCGGATCTGTGA	AACMGGATTAGATACCCKG	ACGTCATCCCCACCTTCC
399	AT	gtr1_2	rhizosphere	tip	7	CTGGCATCTAGC	ACTACCTCTTCA	AACMGGATTAGATACCCKG	ACGTCATCCCCACCTTCC
400	AT	gtr1_2	endosphere	tip	1	CTGGCATCTAGC	CTATCCAAGTGG	AACMGGATTAGATACCCKG	ACGTCATCCCCACCTTCC
401	AT	gtr1_2	rhizosphere	LR	3	GTTCCCAACGGT	TCCCTTGTCTCC	AACMGGATTAGATACCCKG	ACGTCATCCCCACCTTCC
402	AT	gtr1_2	endosphere	LR	6	GTTCCCAACGGT	ACGAGACTGATT	AACMGGATTAGATACCCKG	ACGTCATCCCCACCTTCC
403	AT	gtr1_2	rhizosphere	up	5	GTTCCCAACGGT	ACCGGTATGTAC	AACMGGATTAGATACCCKG	ACGTCATCCCCACCTTCC
404	AT	gtr1_2	endosphere	up	7	GTTCCCAACGGT	TGCATACACTGG	AACMGGATTAGATACCCKG	ACGTCATCCCCACCTTCC
405	AT	gtr1_2	rhizosphere	middle	2	GTTCCCAACGGT	TGGTCAACGATA	AACMGGATTAGATACCCKG	ACGTCATCCCCACCTTCC
406	AT	gtr1_2	endosphere	middle	4	GTTCCCAACGGT	ATCGCACAGTAA	AACMGGATTAGATACCCKG	ACGTCATCCCCACCTTCC
407	AT	gtr1_2	rhizosphere	tip	8	GTTCCCAACGGT	GTCGTGTAGCCT	AACMGGATTAGATACCCKG	ACGTCATCCCCACCTTCC
408	AT	gtr1_2	endosphere	tip	1	GTTCCCAACGGT	TACAGCGCATAC	AACMGGATTAGATACCCKG	ACGTCATCCCCACCTTCC
409	AT	gtr1_2	rhizosphere	LR	3	GTTCCCAACGGT	ATCCTTTGGTTC	AACMGGATTAGATACCCKG	ACGTCATCCCCACCTTCC
410	AT	gtr1_2	endosphere	LR	6	GTTCCCAACGGT	AGTCGAACGAGG	AACMGGATTAGATACCCKG	ACGTCATCCCCACCTTCC
411	AT	gtr1_2	rhizosphere	up	5	GTTCCCAACGGT	ACCAGTGACTCA	AACMGGATTAGATACCCKG	ACGTCATCCCCACCTTCC
412	AT	gtr1_2	endosphere	up	7	GTTCCCAACGGT	CCAATACGCCTG	AACMGGATTAGATACCCKG	ACGTCATCCCCACCTTCC
413	AT	gtr1_2	rhizosphere	middle	2	GTTCCCAACGGT	GCAACACCATCC	AACMGGATTAGATACCCKG	ACGTCATCCCCACCTTCC
414	AT	gtr1_2	endosphere	middle	4	GTTCCCAACGGT	AGTCGTGCACAT	AACMGGATTAGATACCCKG	ACGTCATCCCCACCTTCC
415	AT	gtr1_2	rhizosphere	tip	8	GTTCCCAACGGT	AGTTACGAGCTA	AACMGGATTAGATACCCKG	ACGTCATCCCCACCTTCC
416	AT	gtr1_2	endosphere	tip	1	GTTCCCAACGGT	TTGCGTTAGCAG	AACMGGATTAGATACCCKG	ACGTCATCCCCACCTTCC

### Sheet: Camelina_metadata_barcodes
#SampleID	species	genotype	compartment	section	replicate	Forward_Barcode	Reverse_Barcode		Forward_Primer	Reverse_Primer
1	CAM	wt	rhizosphere	full	1	GATTTAGAGGCT	TCCCTTGTCTCC		AACMGGATTAGATACCCKG	ACGTCATCCCCACCTTCC
2	CAM	wt	endosphere	full	1	GATTTAGAGGCT	ACGAGACTGATT		AACMGGATTAGATACCCKG	ACGTCATCCCCACCTTCC
3	CAM	wt	rhizosphere	full	1	GATTTAGAGGCT	ACCGGTATGTAC		AACMGGATTAGATACCCKG	ACGTCATCCCCACCTTCC
4	CAM	wt	endosphere	full	1	GATTTAGAGGCT	TGCATACACTGG		AACMGGATTAGATACCCKG	ACGTCATCCCCACCTTCC
5	CAM	wt	rhizosphere	full	1	GATTTAGAGGCT	TGGTCAACGATA		AACMGGATTAGATACCCKG	ACGTCATCCCCACCTTCC
6	CAM	wt	endosphere	full	2	GATTTAGAGGCT	ATCGCACAGTAA		AACMGGATTAGATACCCKG	ACGTCATCCCCACCTTCC
7	CAM	wt	rhizosphere	full	1	GATTTAGAGGCT	GTCGTGTAGCCT		AACMGGATTAGATACCCKG	ACGTCATCCCCACCTTCC
8	CAM	wt	endosphere	full	2	GATTTAGAGGCT	TACAGCGCATAC		AACMGGATTAGATACCCKG	ACGTCATCCCCACCTTCC
9	CAM	wt	rhizosphere	full	1	GATTTAGAGGCT	ATCCTTTGGTTC		AACMGGATTAGATACCCKG	ACGTCATCCCCACCTTCC
10	CAM	wt	endosphere	full	3	GATTTAGAGGCT	AGTCGAACGAGG		AACMGGATTAGATACCCKG	ACGTCATCCCCACCTTCC
11	CAM	wt	rhizosphere	full	1	GATTTAGAGGCT	ACCAGTGACTCA		AACMGGATTAGATACCCKG	ACGTCATCCCCACCTTCC
12	CAM	wt	endosphere	full	3	GATTTAGAGGCT	CCAATACGCCTG		AACMGGATTAGATACCCKG	ACGTCATCCCCACCTTCC
13	CAM	wt	rhizosphere	full	1	GATTTAGAGGCT	GCAACACCATCC		AACMGGATTAGATACCCKG	ACGTCATCCCCACCTTCC
14	CAM	wt	endosphere	full	4	GATTTAGAGGCT	AGTCGTGCACAT		AACMGGATTAGATACCCKG	ACGTCATCCCCACCTTCC
15	CAM	wt	rhizosphere	full	1	GATTTAGAGGCT	AGTTACGAGCTA		AACMGGATTAGATACCCKG	ACGTCATCCCCACCTTCC
16	CAM	wt	endosphere	full	4	GATTTAGAGGCT	TTGCGTTAGCAG		AACMGGATTAGATACCCKG	ACGTCATCCCCACCTTCC
17	CAM	gtr1_2	rhizosphere	full	2	GATTTAGAGGCT	TACGAGCCCTAA		AACMGGATTAGATACCCKG	ACGTCATCCCCACCTTCC
18	CAM	gtr1_2	endosphere	full	5	GATTTAGAGGCT	TGTCGCAAATAG		AACMGGATTAGATACCCKG	ACGTCATCCCCACCTTCC
19	CAM	gtr1_2	rhizosphere	full	2	GATTTAGAGGCT	ACAATAGACACC		AACMGGATTAGATACCCKG	ACGTCATCCCCACCTTCC
20	CAM	gtr1_2	endosphere	full	5	GATTTAGAGGCT	TCTCTACCACTC		AACMGGATTAGATACCCKG	ACGTCATCCCCACCTTCC
21	CAM	gtr1_2	rhizosphere	full	2	GATTTAGAGGCT	CGATCGAACACT		AACMGGATTAGATACCCKG	ACGTCATCCCCACCTTCC
22	CAM	gtr1_2	endosphere	full	6	GATTTAGAGGCT	ATTGCAAGCAAC		AACMGGATTAGATACCCKG	ACGTCATCCCCACCTTCC
23	CAM	gtr1_2	rhizosphere	full	2	GATTTAGAGGCT	AGCGCTCACATC		AACMGGATTAGATACCCKG	ACGTCATCCCCACCTTCC
24	CAM	gtr1_2	endosphere	full	6	GATTTAGAGGCT	TCGACCAAACAC		AACMGGATTAGATACCCKG	ACGTCATCCCCACCTTCC
25	CAM	gtr1_2	rhizosphere	full	2	GATTTAGAGGCT	TGTGTTACTCCT		AACMGGATTAGATACCCKG	ACGTCATCCCCACCTTCC
26	CAM	gtr1_2	endosphere	full	7	GATTTAGAGGCT	TGCACAGTCGCT		AACMGGATTAGATACCCKG	ACGTCATCCCCACCTTCC
27	CAM	gtr1_2	rhizosphere	full	2	GATTTAGAGGCT	TTCTAGAGTGCG		AACMGGATTAGATACCCKG	ACGTCATCCCCACCTTCC
28	CAM	gtr1_2	endosphere	full	7	GATTTAGAGGCT	ACACCTGCGATC		AACMGGATTAGATACCCKG	ACGTCATCCCCACCTTCC
29	CAM	gtr1_2	rhizosphere	full	2	GATTTAGAGGCT	ATTCCTCTCCAC		AACMGGATTAGATACCCKG	ACGTCATCCCCACCTTCC
30	CAM	gtr1_2	endosphere	full	8	GATTTAGAGGCT	CATCGACGAGTT		AACMGGATTAGATACCCKG	ACGTCATCCCCACCTTCC
31	CAM	gtr1_2	rhizosphere	full	2	GATTTAGAGGCT	CACCACAGAATC		AACMGGATTAGATACCCKG	ACGTCATCCCCACCTTCC
32	CAM	gtr1_2	endosphere	full	8	GATTTAGAGGCT	GGTCTTAGCACC		AACMGGATTAGATACCCKG	ACGTCATCCCCACCTTCC
33	CAM	myb28_29	rhizosphere	full	3	GATTTAGAGGCT	TATCGCGCGATA		AACMGGATTAGATACCCKG	ACGTCATCCCCACCTTCC
34	CAM	myb28_29	endosphere	full	1	GATTTAGAGGCT	CTCTACGAACAG		AACMGGATTAGATACCCKG	ACGTCATCCCCACCTTCC
35	CAM	myb28_29	rhizosphere	full	3	GATTTAGAGGCT	CTCCTCCCTTAC		AACMGGATTAGATACCCKG	ACGTCATCCCCACCTTCC
36	CAM	myb28_29	endosphere	full	1	GATTTAGAGGCT	CGTGTTATGTGG		AACMGGATTAGATACCCKG	ACGTCATCCCCACCTTCC
37	CAM	myb28_29	rhizosphere	full	3	GATTTAGAGGCT	ATTAGCAGCGTA		AACMGGATTAGATACCCKG	ACGTCATCCCCACCTTCC
38	CAM	myb28_29	endosphere	full	2	GATTTAGAGGCT	CAAGTTTCCGCG		AACMGGATTAGATACCCKG	ACGTCATCCCCACCTTCC
39	CAM	myb28_29	rhizosphere	full	3	GATTTAGAGGCT	CCTTGTTCACCT		AACMGGATTAGATACCCKG	ACGTCATCCCCACCTTCC
40	CAM	myb28_29	endosphere	full	2	GATTTAGAGGCT	AACCAGCAGATT		AACMGGATTAGATACCCKG	ACGTCATCCCCACCTTCC
41	CAM	myb28_29	rhizosphere	full	3	GATTTAGAGGCT	CTAGAGCTCCCA		AACMGGATTAGATACCCKG	ACGTCATCCCCACCTTCC
42	CAM	myb28_29	endosphere	full	3	GATTTAGAGGCT	CACGCAGTCTAC		AACMGGATTAGATACCCKG	ACGTCATCCCCACCTTCC
43	CAM	myb28_29	rhizosphere	full	3	GATTTAGAGGCT	ACAAACATGGTC		AACMGGATTAGATACCCKG	ACGTCATCCCCACCTTCC
44	CAM	myb28_29	endosphere	full	3	GATTTAGAGGCT	TCGAAACATGCA		AACMGGATTAGATACCCKG	ACGTCATCCCCACCTTCC
45	CAM	myb28_29	rhizosphere	full	3	GATTTAGAGGCT	TTCCCACCCATT		AACMGGATTAGATACCCKG	ACGTCATCCCCACCTTCC
46	CAM	myb28_29	endosphere	full	4	GATTTAGAGGCT	AGCAGAACATCT		AACMGGATTAGATACCCKG	ACGTCATCCCCACCTTCC
47	CAM	myb28_29	rhizosphere	full	3	GATTTAGAGGCT	GAAACATCCCAC		AACMGGATTAGATACCCKG	ACGTCATCCCCACCTTCC
48	CAM	myb28_29	endosphere	full	4	GATTTAGAGGCT	CTGTCAGTGACC		AACMGGATTAGATACCCKG	ACGTCATCCCCACCTTCC
49	CAM	wt	rhizosphere	LR	7	GATTTAGAGGCT	CGGATCTAGTGT		AACMGGATTAGATACCCKG	ACGTCATCCCCACCTTCC
50	CAM	wt	endosphere	LR	1	GATTTAGAGGCT	TTCTCCATCACA		AACMGGATTAGATACCCKG	ACGTCATCCCCACCTTCC
51	CAM	wt	rhizosphere	up	2	GATTTAGAGGCT	ATTTAGGACGAC		AACMGGATTAGATACCCKG	ACGTCATCCCCACCTTCC
52	CAM	wt	endosphere	up	3	GATTTAGAGGCT	GGTTTAACACGC		AACMGGATTAGATACCCKG	ACGTCATCCCCACCTTCC
53	CAM	wt	rhizosphere	middle	5	GATTTAGAGGCT	AGACAGTAGGAG		AACMGGATTAGATACCCKG	ACGTCATCCCCACCTTCC
54	CAM	wt	endosphere	middle	7	GATTTAGAGGCT	GCAGATTTCCAG		AACMGGATTAGATACCCKG	ACGTCATCCCCACCTTCC
55	CAM	wt	rhizosphere	tip	3	GATTTAGAGGCT	AGATGATCAGTC		AACMGGATTAGATACCCKG	ACGTCATCCCCACCTTCC
56	CAM	wt	endosphere	tip	5	GATTTAGAGGCT	TATCACCGGCAC		AACMGGATTAGATACCCKG	ACGTCATCCCCACCTTCC
57	CAM	wt	rhizosphere	LR	7	GATTTAGAGGCT	CCAGATATAGCA		AACMGGATTAGATACCCKG	ACGTCATCCCCACCTTCC
58	CAM	wt	endosphere	LR	1	GATTTAGAGGCT	GGTCTCCTACAG		AACMGGATTAGATACCCKG	ACGTCATCCCCACCTTCC
59	CAM	wt	rhizosphere	up	2	GATTTAGAGGCT	ACAGCTCAAACA		AACMGGATTAGATACCCKG	ACGTCATCCCCACCTTCC
60	CAM	wt	endosphere	up	3	GATTTAGAGGCT	ATAGCGAACTCA		AACMGGATTAGATACCCKG	ACGTCATCCCCACCTTCC
61	CAM	wt	rhizosphere	middle	5	GATTTAGAGGCT	AACCGCATAAGT		AACMGGATTAGATACCCKG	ACGTCATCCCCACCTTCC
62	CAM	wt	endosphere	middle	7	GATTTAGAGGCT	CTTGAGAAATCG		AACMGGATTAGATACCCKG	ACGTCATCCCCACCTTCC
63	CAM	wt	rhizosphere	tip	3	GATTTAGAGGCT	CAGTCGTTAAGA		AACMGGATTAGATACCCKG	ACGTCATCCCCACCTTCC
64	CAM	wt	endosphere	tip	5	GATTTAGAGGCT	CTTCCAACTCAT		AACMGGATTAGATACCCKG	ACGTCATCCCCACCTTCC
65	CAM	wt	rhizosphere	LR	7	GATTTAGAGGCT	AATAGCATGTCG		AACMGGATTAGATACCCKG	ACGTCATCCCCACCTTCC
66	CAM	wt	endosphere	LR	1	GATTTAGAGGCT	AAGTCACACACA		AACMGGATTAGATACCCKG	ACGTCATCCCCACCTTCC
67	CAM	wt	rhizosphere	up	3	GATTTAGAGGCT	CACACAAAGTCA		AACMGGATTAGATACCCKG	ACGTCATCCCCACCTTCC
68	CAM	wt	endosphere	up	3	GATTTAGAGGCT	GTTCCTCCATTA		AACMGGATTAGATACCCKG	ACGTCATCCCCACCTTCC
69	CAM	wt	rhizosphere	middle	5	GATTTAGAGGCT	CATCAAGCATAG		AACMGGATTAGATACCCKG	ACGTCATCCCCACCTTCC
70	CAM	wt	endosphere	middle	7	GATTTAGAGGCT	CAAGCCCTAGTA		AACMGGATTAGATACCCKG	ACGTCATCCCCACCTTCC
71	CAM	wt	rhizosphere	tip	3	GATTTAGAGGCT	CCTCTGAGAGCT		AACMGGATTAGATACCCKG	ACGTCATCCCCACCTTCC
72	CAM	wt	endosphere	tip	5	GATTTAGAGGCT	ACAAGAACCTTG		AACMGGATTAGATACCCKG	ACGTCATCCCCACCTTCC
73	CAM	wt	rhizosphere	LR	7	GATTTAGAGGCT	TCATTCCACTCA		AACMGGATTAGATACCCKG	ACGTCATCCCCACCTTCC
74	CAM	wt	endosphere	LR	1	GATTTAGAGGCT	ACCATCCAACGA		AACMGGATTAGATACCCKG	ACGTCATCCCCACCTTCC
75	CAM	wt	rhizosphere	up	3	GATTTAGAGGCT	ATGCCGGTAATA		AACMGGATTAGATACCCKG	ACGTCATCCCCACCTTCC
76	CAM	wt	endosphere	up	3	GATTTAGAGGCT	TCAACCCGTGAA		AACMGGATTAGATACCCKG	ACGTCATCCCCACCTTCC
77	CAM	wt	rhizosphere	middle	5	GATTTAGAGGCT	TCTGTAGAGCCA		AACMGGATTAGATACCCKG	ACGTCATCCCCACCTTCC
78	CAM	wt	endosphere	middle	7	GATTTAGAGGCT	TCGGATCTGTGA		AACMGGATTAGATACCCKG	ACGTCATCCCCACCTTCC
79	CAM	wt	rhizosphere	tip	3	GATTTAGAGGCT	ACTACCTCTTCA		AACMGGATTAGATACCCKG	ACGTCATCCCCACCTTCC
80	CAM	wt	endosphere	tip	5	GATTTAGAGGCT	CTATCCAAGTGG		AACMGGATTAGATACCCKG	ACGTCATCCCCACCTTCC
81	CAM	wt	rhizosphere	LR	7	CTGGCATCTAGC	TCCCTTGTCTCC		AACMGGATTAGATACCCKG	ACGTCATCCCCACCTTCC
82	CAM	wt	endosphere	LR	1	CTGGCATCTAGC	ACGAGACTGATT		AACMGGATTAGATACCCKG	ACGTCATCCCCACCTTCC
83	CAM	wt	rhizosphere	up	4	CTGGCATCTAGC	ACCGGTATGTAC		AACMGGATTAGATACCCKG	ACGTCATCCCCACCTTCC
84	CAM	wt	endosphere	up	3	CTGGCATCTAGC	TGCATACACTGG		AACMGGATTAGATACCCKG	ACGTCATCCCCACCTTCC
85	CAM	wt	rhizosphere	middle	5	CTGGCATCTAGC	TGGTCAACGATA		AACMGGATTAGATACCCKG	ACGTCATCCCCACCTTCC
86	CAM	wt	endosphere	middle	7	CTGGCATCTAGC	ATCGCACAGTAA		AACMGGATTAGATACCCKG	ACGTCATCCCCACCTTCC
87	CAM	wt	rhizosphere	tip	3	CTGGCATCTAGC	GTCGTGTAGCCT		AACMGGATTAGATACCCKG	ACGTCATCCCCACCTTCC
88	CAM	wt	endosphere	tip	5	CTGGCATCTAGC	TACAGCGCATAC		AACMGGATTAGATACCCKG	ACGTCATCCCCACCTTCC
89	CAM	wt	rhizosphere	LR	7	CTGGCATCTAGC	ATCCTTTGGTTC		AACMGGATTAGATACCCKG	ACGTCATCCCCACCTTCC
90	CAM	wt	endosphere	LR	1	CTGGCATCTAGC	AGTCGAACGAGG		AACMGGATTAGATACCCKG	ACGTCATCCCCACCTTCC
91	CAM	wt	rhizosphere	up	4	CTGGCATCTAGC	ACCAGTGACTCA		AACMGGATTAGATACCCKG	ACGTCATCCCCACCTTCC
92	CAM	wt	endosphere	up	3	CTGGCATCTAGC	CCAATACGCCTG		AACMGGATTAGATACCCKG	ACGTCATCCCCACCTTCC
93	CAM	wt	rhizosphere	middle	5	CTGGCATCTAGC	GCAACACCATCC		AACMGGATTAGATACCCKG	ACGTCATCCCCACCTTCC
94	CAM	wt	endosphere	middle	7	CTGGCATCTAGC	AGTCGTGCACAT		AACMGGATTAGATACCCKG	ACGTCATCCCCACCTTCC
95	CAM	wt	rhizosphere	tip	4	CTGGCATCTAGC	AGTTACGAGCTA		AACMGGATTAGATACCCKG	ACGTCATCCCCACCTTCC
96	CAM	wt	endosphere	tip	5	CTGGCATCTAGC	TTGCGTTAGCAG		AACMGGATTAGATACCCKG	ACGTCATCCCCACCTTCC
97	CAM	wt	rhizosphere	LR	7	CTGGCATCTAGC	TACGAGCCCTAA		AACMGGATTAGATACCCKG	ACGTCATCCCCACCTTCC
98	CAM	wt	endosphere	LR	2	CTGGCATCTAGC	TGTCGCAAATAG		AACMGGATTAGATACCCKG	ACGTCATCCCCACCTTCC
99	CAM	wt	rhizosphere	up	5	CTGGCATCTAGC	ACAATAGACACC		AACMGGATTAGATACCCKG	ACGTCATCCCCACCTTCC
100	CAM	wt	endosphere	up	3	CTGGCATCTAGC	TCTCTACCACTC		AACMGGATTAGATACCCKG	ACGTCATCCCCACCTTCC
101	CAM	wt	rhizosphere	middle	6	CTGGCATCTAGC	CGATCGAACACT		AACMGGATTAGATACCCKG	ACGTCATCCCCACCTTCC
102	CAM	wt	endosphere	middle	8	CTGGCATCTAGC	ATTGCAAGCAAC		AACMGGATTAGATACCCKG	ACGTCATCCCCACCTTCC
103	CAM	wt	rhizosphere	tip	4	CTGGCATCTAGC	AGCGCTCACATC		AACMGGATTAGATACCCKG	ACGTCATCCCCACCTTCC
104	CAM	wt	endosphere	tip	6	CTGGCATCTAGC	TCGACCAAACAC		AACMGGATTAGATACCCKG	ACGTCATCCCCACCTTCC
105	CAM	wt	rhizosphere	LR	7	CTGGCATCTAGC	TGTGTTACTCCT		AACMGGATTAGATACCCKG	ACGTCATCCCCACCTTCC
106	CAM	wt	endosphere	LR	2	CTGGCATCTAGC	TGCACAGTCGCT		AACMGGATTAGATACCCKG	ACGTCATCCCCACCTTCC
107	CAM	wt	rhizosphere	up	5	CTGGCATCTAGC	TTCTAGAGTGCG		AACMGGATTAGATACCCKG	ACGTCATCCCCACCTTCC
108	CAM	wt	endosphere	up	3	CTGGCATCTAGC	ACACCTGCGATC		AACMGGATTAGATACCCKG	ACGTCATCCCCACCTTCC
109	CAM	wt	rhizosphere	middle	6	CTGGCATCTAGC	ATTCCTCTCCAC		AACMGGATTAGATACCCKG	ACGTCATCCCCACCTTCC
110	CAM	wt	endosphere	middle	8	CTGGCATCTAGC	CATCGACGAGTT		AACMGGATTAGATACCCKG	ACGTCATCCCCACCTTCC
111	CAM	wt	rhizosphere	tip	4	CTGGCATCTAGC	CACCACAGAATC		AACMGGATTAGATACCCKG	ACGTCATCCCCACCTTCC
112	CAM	wt	endosphere	tip	6	CTGGCATCTAGC	GGTCTTAGCACC		AACMGGATTAGATACCCKG	ACGTCATCCCCACCTTCC
113	CAM	gtr1_2	rhizosphere	LR	8	CTGGCATCTAGC	TATCGCGCGATA		AACMGGATTAGATACCCKG	ACGTCATCCCCACCTTCC
114	CAM	gtr1_2	endosphere	LR	2	CTGGCATCTAGC	CTCTACGAACAG		AACMGGATTAGATACCCKG	ACGTCATCCCCACCTTCC
115	CAM	gtr1_2	rhizosphere	up	6	CTGGCATCTAGC	CTCCTCCCTTAC		AACMGGATTAGATACCCKG	ACGTCATCCCCACCTTCC
116	CAM	gtr1_2	endosphere	up	4	CTGGCATCTAGC	CGTGTTATGTGG		AACMGGATTAGATACCCKG	ACGTCATCCCCACCTTCC
117	CAM	gtr1_2	rhizosphere	middle	6	CTGGCATCTAGC	ATTAGCAGCGTA		AACMGGATTAGATACCCKG	ACGTCATCCCCACCTTCC
118	CAM	gtr1_2	endosphere	middle	8	CTGGCATCTAGC	CAAGTTTCCGCG		AACMGGATTAGATACCCKG	ACGTCATCCCCACCTTCC
119	CAM	gtr1_2	rhizosphere	tip	4	CTGGCATCTAGC	CCTTGTTCACCT		AACMGGATTAGATACCCKG	ACGTCATCCCCACCTTCC
120	CAM	gtr1_2	endosphere	tip	6	CTGGCATCTAGC	AACCAGCAGATT		AACMGGATTAGATACCCKG	ACGTCATCCCCACCTTCC
121	CAM	gtr1_2	rhizosphere	LR	8	CTGGCATCTAGC	CTAGAGCTCCCA		AACMGGATTAGATACCCKG	ACGTCATCCCCACCTTCC
122	CAM	gtr1_2	endosphere	LR	2	CTGGCATCTAGC	CACGCAGTCTAC		AACMGGATTAGATACCCKG	ACGTCATCCCCACCTTCC
123	CAM	gtr1_2	rhizosphere	up	6	CTGGCATCTAGC	ACAAACATGGTC		AACMGGATTAGATACCCKG	ACGTCATCCCCACCTTCC
124	CAM	gtr1_2	endosphere	up	4	CTGGCATCTAGC	TCGAAACATGCA		AACMGGATTAGATACCCKG	ACGTCATCCCCACCTTCC
125	CAM	gtr1_2	rhizosphere	middle	6	CTGGCATCTAGC	TTCCCACCCATT		AACMGGATTAGATACCCKG	ACGTCATCCCCACCTTCC
126	CAM	gtr1_2	endosphere	middle	8	CTGGCATCTAGC	AGCAGAACATCT		AACMGGATTAGATACCCKG	ACGTCATCCCCACCTTCC
127	CAM	gtr1_2	rhizosphere	tip	4	CTGGCATCTAGC	GAAACATCCCAC		AACMGGATTAGATACCCKG	ACGTCATCCCCACCTTCC
128	CAM	gtr1_2	endosphere	tip	6	CTGGCATCTAGC	CTGTCAGTGACC		AACMGGATTAGATACCCKG	ACGTCATCCCCACCTTCC
129	CAM	gtr1_2	rhizosphere	LR	8	CTGGCATCTAGC	CGGATCTAGTGT		AACMGGATTAGATACCCKG	ACGTCATCCCCACCTTCC
130	CAM	gtr1_2	endosphere	LR	2	CTGGCATCTAGC	TTCTCCATCACA		AACMGGATTAGATACCCKG	ACGTCATCCCCACCTTCC
131	CAM	gtr1_2	rhizosphere	up	7	CTGGCATCTAGC	ATTTAGGACGAC		AACMGGATTAGATACCCKG	ACGTCATCCCCACCTTCC
132	CAM	gtr1_2	endosphere	up	4	CTGGCATCTAGC	GGTTTAACACGC		AACMGGATTAGATACCCKG	ACGTCATCCCCACCTTCC
133	CAM	gtr1_2	rhizosphere	middle	6	CTGGCATCTAGC	AGACAGTAGGAG		AACMGGATTAGATACCCKG	ACGTCATCCCCACCTTCC
134	CAM	gtr1_2	endosphere	middle	8	CTGGCATCTAGC	GCAGATTTCCAG		AACMGGATTAGATACCCKG	ACGTCATCCCCACCTTCC
135	CAM	gtr1_2	rhizosphere	tip	4	CTGGCATCTAGC	AGATGATCAGTC		AACMGGATTAGATACCCKG	ACGTCATCCCCACCTTCC
136	CAM	gtr1_2	endosphere	tip	6	CTGGCATCTAGC	TATCACCGGCAC		AACMGGATTAGATACCCKG	ACGTCATCCCCACCTTCC
137	CAM	gtr1_2	rhizosphere	LR	8	CTGGCATCTAGC	CCAGATATAGCA		AACMGGATTAGATACCCKG	ACGTCATCCCCACCTTCC
138	CAM	gtr1_2	endosphere	LR	2	CTGGCATCTAGC	GGTCTCCTACAG		AACMGGATTAGATACCCKG	ACGTCATCCCCACCTTCC
139	CAM	gtr1_2	rhizosphere	up	7	CTGGCATCTAGC	ACAGCTCAAACA		AACMGGATTAGATACCCKG	ACGTCATCCCCACCTTCC
140	CAM	gtr1_2	endosphere	up	4	CTGGCATCTAGC	ATAGCGAACTCA		AACMGGATTAGATACCCKG	ACGTCATCCCCACCTTCC
141	CAM	gtr1_2	rhizosphere	middle	6	CTGGCATCTAGC	AACCGCATAAGT		AACMGGATTAGATACCCKG	ACGTCATCCCCACCTTCC
142	CAM	gtr1_2	endosphere	middle	8	CTGGCATCTAGC	CTTGAGAAATCG		AACMGGATTAGATACCCKG	ACGTCATCCCCACCTTCC
143	CAM	gtr1_2	rhizosphere	tip	4	CTGGCATCTAGC	CAGTCGTTAAGA		AACMGGATTAGATACCCKG	ACGTCATCCCCACCTTCC
144	CAM	gtr1_2	endosphere	tip	6	CTGGCATCTAGC	CTTCCAACTCAT		AACMGGATTAGATACCCKG	ACGTCATCCCCACCTTCC
145	CAM	gtr1_2	rhizosphere	LR	8	CTGGCATCTAGC	AATAGCATGTCG		AACMGGATTAGATACCCKG	ACGTCATCCCCACCTTCC
146	CAM	gtr1_2	endosphere	LR	2	CTGGCATCTAGC	AAGTCACACACA		AACMGGATTAGATACCCKG	ACGTCATCCCCACCTTCC
147	CAM	gtr1_2	rhizosphere	up	8	CTGGCATCTAGC	CACACAAAGTCA		AACMGGATTAGATACCCKG	ACGTCATCCCCACCTTCC
148	CAM	gtr1_2	endosphere	up	4	CTGGCATCTAGC	GTTCCTCCATTA		AACMGGATTAGATACCCKG	ACGTCATCCCCACCTTCC
149	CAM	gtr1_2	rhizosphere	middle	6	CTGGCATCTAGC	CATCAAGCATAG		AACMGGATTAGATACCCKG	ACGTCATCCCCACCTTCC
150	CAM	gtr1_2	endosphere	middle	8	CTGGCATCTAGC	CAAGCCCTAGTA		AACMGGATTAGATACCCKG	ACGTCATCCCCACCTTCC
153	CAM	gtr1_2	rhizosphere	LR	8	CTGGCATCTAGC	CCTCTGAGAGCT		AACMGGATTAGATACCCKG	ACGTCATCCCCACCTTCC
154	CAM	gtr1_2	endosphere	LR	2	CTGGCATCTAGC	ACAAGAACCTTG		AACMGGATTAGATACCCKG	ACGTCATCCCCACCTTCC
155	CAM	gtr1_2	rhizosphere	up	8	CTGGCATCTAGC	TCATTCCACTCA		AACMGGATTAGATACCCKG	ACGTCATCCCCACCTTCC
156	CAM	gtr1_2	endosphere	up	4	CTGGCATCTAGC	ACCATCCAACGA		AACMGGATTAGATACCCKG	ACGTCATCCCCACCTTCC
157	CAM	gtr1_2	rhizosphere	middle	6	CTGGCATCTAGC	ATGCCGGTAATA		AACMGGATTAGATACCCKG	ACGTCATCCCCACCTTCC
158	CAM	gtr1_2	endosphere	middle	8	CTGGCATCTAGC	TCAACCCGTGAA		AACMGGATTAGATACCCKG	ACGTCATCCCCACCTTCC
159	CAM	gtr1_2	rhizosphere	tip	4	CTGGCATCTAGC	TCTGTAGAGCCA		AACMGGATTAGATACCCKG	ACGTCATCCCCACCTTCC
160	CAM	gtr1_2	endosphere	tip	6	CTGGCATCTAGC	TCGGATCTGTGA		AACMGGATTAGATACCCKG	ACGTCATCCCCACCTTCC
161	CAM	gtr1_2	rhizosphere	LR	8	CTGGCATCTAGC	ACTACCTCTTCA		AACMGGATTAGATACCCKG	ACGTCATCCCCACCTTCC
162	CAM	gtr1_2	endosphere	LR	3	CTGGCATCTAGC	CTATCCAAGTGG		AACMGGATTAGATACCCKG	ACGTCATCCCCACCTTCC
163	CAM	gtr1_2	rhizosphere	up	1	GTTCCCAACGGT	TCCCTTGTCTCC		AACMGGATTAGATACCCKG	ACGTCATCCCCACCTTCC
164	CAM	gtr1_2	endosphere	up	4	GTTCCCAACGGT	ACGAGACTGATT		AACMGGATTAGATACCCKG	ACGTCATCCCCACCTTCC
165	CAM	gtr1_2	rhizosphere	middle	7	GTTCCCAACGGT	ACCGGTATGTAC		AACMGGATTAGATACCCKG	ACGTCATCCCCACCTTCC
166	CAM	gtr1_2	endosphere	middle	1	GTTCCCAACGGT	TGCATACACTGG		AACMGGATTAGATACCCKG	ACGTCATCCCCACCTTCC
167	CAM	gtr1_2	rhizosphere	tip	5	GTTCCCAACGGT	TGGTCAACGATA		AACMGGATTAGATACCCKG	ACGTCATCCCCACCTTCC
168	CAM	gtr1_2	endosphere	tip	6	GTTCCCAACGGT	ATCGCACAGTAA		AACMGGATTAGATACCCKG	ACGTCATCCCCACCTTCC
169	CAM	gtr1_2	rhizosphere	LR	8	GTTCCCAACGGT	GTCGTGTAGCCT		AACMGGATTAGATACCCKG	ACGTCATCCCCACCTTCC
170	CAM	gtr1_2	endosphere	LR	3	GTTCCCAACGGT	TACAGCGCATAC		AACMGGATTAGATACCCKG	ACGTCATCCCCACCTTCC
171	CAM	gtr1_2	rhizosphere	up	1	GTTCCCAACGGT	ATCCTTTGGTTC		AACMGGATTAGATACCCKG	ACGTCATCCCCACCTTCC
172	CAM	gtr1_2	endosphere	up	4	GTTCCCAACGGT	AGTCGAACGAGG		AACMGGATTAGATACCCKG	ACGTCATCCCCACCTTCC
173	CAM	gtr1_2	rhizosphere	middle	7	GTTCCCAACGGT	ACCAGTGACTCA		AACMGGATTAGATACCCKG	ACGTCATCCCCACCTTCC
174	CAM	gtr1_2	endosphere	middle	1	GTTCCCAACGGT	CCAATACGCCTG		AACMGGATTAGATACCCKG	ACGTCATCCCCACCTTCC
175	CAM	gtr1_2	rhizosphere	tip	5	GTTCCCAACGGT	GCAACACCATCC		AACMGGATTAGATACCCKG	ACGTCATCCCCACCTTCC
176	CAM	gtr1_2	endosphere	tip	7	GTTCCCAACGGT	AGTCGTGCACAT		AACMGGATTAGATACCCKG	ACGTCATCCCCACCTTCC
177	CAM	myb28_29	rhizosphere	LR	1	GTTCCCAACGGT	AGTTACGAGCTA		AACMGGATTAGATACCCKG	ACGTCATCCCCACCTTCC
178	CAM	myb28_29	endosphere	LR	3	GTTCCCAACGGT	TTGCGTTAGCAG		AACMGGATTAGATACCCKG	ACGTCATCCCCACCTTCC
179	CAM	myb28_29	rhizosphere	up	2	GTTCCCAACGGT	TACGAGCCCTAA
180	CAM	myb28_29	endosphere	up	5	GTTCCCAACGGT	TGTCGCAAATAG
181	CAM	myb28_29	rhizosphere	middle	7	GTTCCCAACGGT	ACAATAGACACC
182	CAM	myb28_29	endosphere	middle	1	GTTCCCAACGGT	TCTCTACCACTC
183	CAM	myb28_29	rhizosphere	tip	5	GTTCCCAACGGT	CGATCGAACACT
184	CAM	myb28_29	endosphere	tip	7	GTTCCCAACGGT	ATTGCAAGCAAC
185	CAM	myb28_29	rhizosphere	LR	1	GTTCCCAACGGT	AGCGCTCACATC
186	CAM	myb28_29	endosphere	LR	3	GTTCCCAACGGT	TCGACCAAACAC
187	CAM	myb28_29	rhizosphere	up	2	GTTCCCAACGGT	TGTGTTACTCCT
188	CAM	myb28_29	endosphere	up	5	GTTCCCAACGGT	TGCACAGTCGCT
189	CAM	myb28_29	rhizosphere	middle	7	GTTCCCAACGGT	TTCTAGAGTGCG
190	CAM	myb28_29	endosphere	middle	1	GTTCCCAACGGT	ACACCTGCGATC
191	CAM	myb28_29	rhizosphere	tip	5	GTTCCCAACGGT	ATTCCTCTCCAC
192	CAM	myb28_29	endosphere	tip	7	GTTCCCAACGGT	CATCGACGAGTT
193	CAM	myb28_29	rhizosphere	LR	1	GTTCCCAACGGT	CACCACAGAATC
194	CAM	myb28_29	endosphere	LR	3	GTTCCCAACGGT	GGTCTTAGCACC
195	CAM	myb28_29	rhizosphere	up	3	GTTCCCAACGGT	TATCGCGCGATA
196	CAM	myb28_29	endosphere	up	5	GTTCCCAACGGT	CTCTACGAACAG
197	CAM	myb28_29	rhizosphere	middle	7	GTTCCCAACGGT	CTCCTCCCTTAC
198	CAM	myb28_29	endosphere	middle	1	GTTCCCAACGGT	CGTGTTATGTGG
199	CAM	myb28_29	rhizosphere	tip	5	GTTCCCAACGGT	ATTAGCAGCGTA
201	CAM	myb28_29	rhizosphere	LR	1	GTTCCCAACGGT	CAAGTTTCCGCG
202	CAM	myb28_29	endosphere	LR	3	GTTCCCAACGGT	CCTTGTTCACCT
203	CAM	myb28_29	rhizosphere	up	3	GTTCCCAACGGT	AACCAGCAGATT
204	CAM	myb28_29	endosphere	up	5	GTTCCCAACGGT	CTAGAGCTCCCA
205	CAM	myb28_29	rhizosphere	middle	7	GTTCCCAACGGT	CACGCAGTCTAC
206	CAM	myb28_29	endosphere	middle	1	GTTCCCAACGGT	ACAAACATGGTC
207	CAM	myb28_29	rhizosphere	tip	5	GTTCCCAACGGT	TCGAAACATGCA
208	CAM	myb28_29	endosphere	tip	7	GTTCCCAACGGT	TTCCCACCCATT
209	CAM	myb28_29	rhizosphere	LR	1	GTTCCCAACGGT	AGCAGAACATCT
210	CAM	myb28_29	endosphere	LR	3	GTTCCCAACGGT	GAAACATCCCAC
211	CAM	myb28_29	rhizosphere	up	4	GTTCCCAACGGT	CTGTCAGTGACC
212	CAM	myb28_29	endosphere	up	5	GTTCCCAACGGT	CGGATCTAGTGT
213	CAM	myb28_29	rhizosphere	middle	7	GTTCCCAACGGT	TTCTCCATCACA
214	CAM	myb28_29	endosphere	middle	1	GTTCCCAACGGT	ATTTAGGACGAC
215	CAM	myb28_29	rhizosphere	tip	5	GTTCCCAACGGT	GGTTTAACACGC
216	CAM	myb28_29	endosphere	tip	7	GTTCCCAACGGT	AGACAGTAGGAG
217	CAM	myb28_29	rhizosphere	LR	1	GTTCCCAACGGT	GCAGATTTCCAG
218	CAM	myb28_29	endosphere	LR	3	GTTCCCAACGGT	AGATGATCAGTC
219	CAM	myb28_29	rhizosphere	up	4	GTTCCCAACGGT	TATCACCGGCAC
220	CAM	myb28_29	endosphere	up	5	GTTCCCAACGGT	CCAGATATAGCA
221	CAM	myb28_29	rhizosphere	middle	7	GTTCCCAACGGT	GGTCTCCTACAG
222	CAM	myb28_29	endosphere	middle	1	GTTCCCAACGGT	ACAGCTCAAACA
223	CAM	myb28_29	rhizosphere	tip	5	GTTCCCAACGGT	ATAGCGAACTCA
224	CAM	myb28_29	endosphere	tip	7	GTTCCCAACGGT	AACCGCATAAGT
225	CAM	myb28_29	rhizosphere	LR	1	GTTCCCAACGGT	CTTGAGAAATCG
226	CAM	myb28_29	endosphere	LR	4	GTTCCCAACGGT	CAGTCGTTAAGA
227	CAM	myb28_29	rhizosphere	up	5	GTTCCCAACGGT	CTTCCAACTCAT
228	CAM	myb28_29	endosphere	up	5	GTTCCCAACGGT	AATAGCATGTCG
229	CAM	myb28_29	rhizosphere	middle	8	GTTCCCAACGGT	AAGTCACACACA
230	CAM	myb28_29	endosphere	middle	2	GTTCCCAACGGT	CACACAAAGTCA
231	CAM	myb28_29	rhizosphere	tip	6	GTTCCCAACGGT	GTTCCTCCATTA
232	CAM	myb28_29	endosphere	tip	7	GTTCCCAACGGT	CATCAAGCATAG
233	CAM	myb28_29	rhizosphere	LR	1	GTTCCCAACGGT	CAAGCCCTAGTA
234	CAM	myb28_29	endosphere	LR	4	GTTCCCAACGGT	CCTCTGAGAGCT
235	CAM	myb28_29	rhizosphere	up	5	GTTCCCAACGGT	ACAAGAACCTTG
236	CAM	myb28_29	endosphere	up	5	GTTCCCAACGGT	TCATTCCACTCA
237	CAM	myb28_29	rhizosphere	middle	8	GTTCCCAACGGT	ACCATCCAACGA
238	CAM	myb28_29	endosphere	middle	2	GTTCCCAACGGT	ATGCCGGTAATA
239	CAM	myb28_29	rhizosphere	tip	6	GTTCCCAACGGT	TCAACCCGTGAA
240	CAM	myb28_29	endosphere	tip	7	GTTCCCAACGGT	TCTGTAGAGCCA
